# Oral epithelial cells distinguish between *Candida* species with high or low pathogenic potential through miRNA regulation

**DOI:** 10.1101/2021.01.23.427558

**Authors:** Márton Horváth, Gábor Nagy, Nóra Zsindely, László Bodai, Péter Horváth, Csaba Vágvölgyi, Joshua D. Nosanchuk, Renáta Tóth, Attila Gácser

## Abstract

Oral epithelial cells monitor microbiome composition and initiate immune response upon dysbiosis, as in case of *Candida* imbalances. Comparison of healthy oral epithelial cell responses revealed that the inability of *C. parapsilosis* to induce a robust antifungal response was due to activation of various inflammation-independent pathways, while *C. albicans* robustly activated inflammation cascades. Regarding posttranscriptional regulation, several miRNAs were altered by both species. For *C. parapsilosis,* the applied dose directly correlated with changes in transcriptomic responses. Carbohydrate metabolism, hypoxia- and cardiovascular development-related responses dominate after *C. parapsilosis* stimulus, whereas *C. albicans* altered inflammatory responses. Subsequent analyses of HIF1-α and HSC-activation pathways predicted target genes through which miRNA-dependent regulation of yeast-specific functions may occur, supporting the observed responses. Thus, *C. parapsilosis* is recognized as a commensal at low doses by the oral epithelium; however, increased fungal burden activates different pathways, some of which overlap with inflammatory processes induced by *C. albicans.*

**Impact statement:** Altered miRNA regulation discriminates between *C. albicans* and *C. parapsilosis* in human oral epithelial cells
