## Supplementary tables 1-13 for "Oral epithelial cells distinguish between *Candida* species with high or low pathogenic potential through miRNA regulation": Table S1 .xlsx

### Sheet: Sheet1
List of primers used for qPCR analyses
Name	Sequence (5'-3')
Hs BD-2 ReTi fw	CAGCCATGAGGGTCTTGTATCTC
Hs BD-2 ReTi rev	ACCACCAAAAACACCTGGAAGAG
Hs BD-3 ReTi fw	ACACCTTTTCATCCAGTCTCAGC
Hs BD-3 ReTi rev	GATTCCTCCATGACCTGGAACAG
Hs LL-37 ReTi fw	GCTGTGCTTCGTGCTATAGATGGC
Hs LL-37 ReTi rev	GTGTCTGGGTCCCCATCCATCGT
Hs ccl20 ReTi fw	TTTATTGTGGGCTTCACACG
Hs ccl20 ReTi rev	GATTTGCGCACACAGACAAC
Hs CSF2 ReTi fw	GCGTCTCCTGAACCTGAGTAG
Hs CSF2 ReTi rev	GGCTCCTGGAGGTCAAACATT
Hs a7nAchR ReTi fw	CCAATGACTCGCAACCACTC
Hs a7nAchR ReTi rev	GCAGCCAAATGTTGGTGGTTAA
Hs ccl3 ReTi fw	CCTGCTCAGAATCATGCAGGT
Hs ccl3 ReTi rev	CGTGTCAGCAGCAAGTGATGC
Hs s100a8 ReTi fw	GAATTTCCATGCCGTCTACAGGG
Hs s100a8 ReTi rev	CGTCTGCACCCTTTTTCCTGA
Hs IL17A ReTi fw	GACCTCATTGGTGTCACTGCT
Hs IL17A ReTi rev	GGGGGAAGTTCTTGTCCTCAG
Hs IL23A ReTi fw	GGGACACATGGATCTAAGAGAAGA
Hs IL23A ReTi rev	GCAGAACTGACTGTTGTCCCT
Hs ccl2 ReTi fw	CTCAGCCAGATGCAATCAATG
Hs ccl2 ReTi rev	CTGAGATCTTCCTATTGGTGAAGT
Hs IL1a ReTi fw	ACCAGTGCTGCTGAAGGAGAT
Hs IL1a ReTi rev	GAGGTTGGTCTCACTACCTGTG
Hs IL1b ReTi fw	TTCCAGGAGAATGACCTGAG
Hs IL1b ReTi rev	TAAGCCTCGTTATCCCATGT
Hs IL6 ReTi fw	TAAGGAGTTCCTGCAGTCCA
Hs IL6 ReTi rev	AGGAATGCCCATTAACAACA
Hs IL8 ReTi fw	GCTCTGTGTGAAGGTGCAGT
Hs IL8 ReTi rev	GGGTGGAAAGGTTTGGAGT
Hs TNFa ReTi fw	CACAGTGAAGTGCTGGCAAC
Hs TNFa ReTi rev	GTAGGCCCCAGTGAGTTCTG
Hs IL10 ReTi fw	TTAAGGGTTACCTGGGTTGC
Hs IL10 ReTi rev	GGTCTTGGTTCTCAGCTTGG
Hs IFNg ReTi fw	CAGATGTAGCGGATAATGGAACT
Hs IFNg ReTi rev	TGTCACTCTCCTCTTTCCAATTCT
Hs EphA2 ReTi fw	GCCCCACATGAACTACACCT
Hs EphA2 ReTi rev	GGCTCTGTCTGGTTGATGCT
Hs B2m ReTi fw	CCGTGTGAACCATGTGACTTTGTC
Hs B2m ReTi rev	GCTGCTTACATGTCTCGATCCC
