## Supplementary tables 1-13 for "Oral epithelial cells distinguish between *Candida* species with high or low pathogenic potential through miRNA regulation": Table S3 .xlsx

### Sheet: Cp1h_miR_targets
© 2000-2020 QIAGEN. All rights reserved.
ID	Expr Fold Change	Symbol	OKF6 vs C.para (1to1) 1h (Expr Intensity)	OKF6 vs C.para (1to1) 1h (Expr Fold Change)	OKF6 vs C.para (1to1) 1h (Expr p-value)	Entrez Gene Name	Molecule Type	Pathway
hsa-miR-4677-5p	-1.664	HPDL	11.802	-1.684	0.0264	4-hydroxyphenylpyruvate dioxygenase like	other

### Sheet: Cp6h_miR_targets
List of miRNA-specific target mRNAs identified following C. parapsilosis MOI 11 stimulusxlsx
© 2000-2020 QIAGEN. All rights reserved.
ID	Expr Fold Change	Symbol	OKF6 vs C.para (1to1) 6h (Expr Intensity)	OKF6 vs C.para (1to1) 6h (Expr Fold Change)	OKF6 vs C.para (1to1) 6h (Expr p-value)	Entrez Gene Name	Molecule Type	Pathway
hsa-miR-4755-3p	1.539	CFAP92	15.32	-1.589	0.00523	cilia and flagella associated protein 92 (putative)	other
hsa-miR-4755-3p	1.539	DOK7	34.391	1.743	0.00863	docking protein 7	other	GDNF Family Ligand-Receptor Interactions
hsa-miR-4755-3p	1.539	ENO2	360.507	1.574	4.21e-06	enolase 2	enzyme	Gluconeogenesis I,Glycolysis I
hsa-miR-4755-3p	1.539	LMO1	22.872	-1.876	0.0156	LIM domain only 1	transcription regulator
hsa-miR-4755-3p	1.539	MALL	195.91	1.571	2.84e-13	mal, T cell differentiation protein like	other
hsa-miR-4755-3p	1.539	PBX1	263.633	-1.556	5.34e-06	PBX homeobox 1	transcription regulator
hsa-miR-4755-3p	1.539	PFKFB3	1815.15	2.035	4.53e-05	6-phosphofructo-2-kinase/fructose-2,6-biphosphatase 3	kinase	AMPK Signaling,Sirtuin Signaling Pathway
hsa-miR-4755-3p	1.539	RASL11B	66.194	-1.555	1.43e-05	RAS like family 11 member B	enzyme
hsa-miR-4755-3p	1.539	RNF165	55.892	1.51	2.76e-05	ring finger protein 165	enzyme
hsa-miR-4755-3p	1.539	SEMA3G	43.588	-1.59	0.00501	semaphorin 3G	other	Axonal Guidance Signaling
hsa-miR-4755-3p	1.539	STC1	34.249	2.968	0.0256	stanniocalcin 1	kinase
hsa-miR-4755-3p	1.539	TRIB1	370.951	1.782	6.06e-06	tribbles pseudokinase 1	kinase
