## Supplementary tables 1-13 for "Oral epithelial cells distinguish between *Candida* species with high or low pathogenic potential through miRNA regulation": Table S4 .xlsx

### Sheet: Cp1h_miR_targets
© 2000-2020 QIAGEN. All rights reserved.
ID	Expr Fold Change	Symbol	OKF6 vs C.para (1to5) 1h (Expr Intensity)	OKF6 vs C.para (1to5) 1h (Expr Fold Change)	OKF6 vs C.para (1to5) 1h (Expr p-value)	Entrez Gene Name	Molecule Type	Pathway
hsa-miR-627-3p	3.074	AKAP5	0.649	-1.124	0.192	A-kinase anchoring protein 5	other	Calcium Signaling,cAMP-mediated signaling,Cardiac β-adrenergic Signaling,Protein Kinase A Signaling,Role of NFAT in Cardiac Hypertrophy,Role of NFAT in Regulation of the Immune Response
hsa-miR-627-3p	3.074	BCAP29	1.227	1.328	0.0329	B cell receptor associated protein 29	transporter
hsa-miR-627-3p	3.074	CPEB3	2.366	1.013	0.0276	cytoplasmic polyadenylation element binding protein 3	translation regulator
hsa-miR-627-3p	3.074	ERBB4	0.193	-1.257	0.399	erb-b2 receptor tyrosine kinase 4	kinase	Agrin Interactions at Neuromuscular Junction,ErbB Signaling,ErbB4 Signaling,IL-15 Production,Neuregulin Signaling,Sperm Motility
hsa-miR-627-3p	3.074	FOS	71.141	2.672	1.55e-17	Fos proto-oncogene, AP-1 transcription factor subunit	transcription regulator	14-3-3-mediated Signaling,Acute Phase Response Signaling,Adrenomedullin signaling pathway,Apelin Endothelial Signaling Pathway,April Mediated Signaling,Aryl Hydrocarbon Receptor Signaling,B Cell Activating Factor Signaling,CCR5 Signaling in Macrophages,CD27 Signaling in Lymphocytes,CD28 Signaling in T Helper Cells,CD40 Signaling,Cdc42 Signaling,Ceramide Signaling,Chemokine Signaling,Cholecystokin…
hsa-miR-627-3p	3.074	FYB1	0.48	-1.034	0.232	FYN binding protein 1	other	Fcγ Receptor-mediated Phagocytosis in Macrophages and Monocytes,GP6 Signaling Pathway
hsa-miR-627-3p	3.074	NFKBIZ	11.885	1.204	1.2e-08	NFKB inhibitor zeta	transcription regulator	IL-17A Signaling in Fibroblasts,MSP-RON Signaling In Macrophages Pathway
hsa-miR-627-3p	3.074	SYT14	0.501	1.001	0.244	synaptotagmin 14	transporter	Synaptogenesis Signaling Pathway
hsa-miR-581	-3.771	EGR1	274.145	2.801	5.01e-23	early growth response 1	transcription regulator	B Cell Receptor Signaling,CDK5 Signaling,CXCR4 Signaling,GNRH Signaling,Regulation Of The Epithelial Mesenchymal Transition By Growth Factors Pathway,Regulation of the Epithelial-Mesenchymal Transition Pathway,Role of Tissue Factor in Cancer
hsa-miR-581	-3.771	OVGP1	1.688	-1.136	0.0512	oviductal glycoprotein 1	enzyme
hsa-miR-581	-3.771	TMEM170B	0.314	-1.194	0.278	transmembrane protein 170B	other
hsa-miR-581	-3.771	TUBB1	0.493	1.379	0.119	tubulin beta 1 class VI	other	14-3-3-mediated Signaling,Axonal Guidance Signaling,Breast Cancer Regulation by Stathmin1,Coronavirus Replication Pathway,Epithelial Adherens Junction Signaling,Gap Junction Signaling,Germ Cell-Sertoli Cell Junction Signaling,Phagosome Maturation,Remodeling of Epithelial Adherens Junctions,Sertoli Cell-Sertoli Cell Junction Signaling
hsa-miR-581	-3.771	ZNF20	0.255	1.412	0.297	zinc finger protein 20	transcription regulator

### Sheet: Cp6h_miR_targets
List of miRNA-specific target mRNAs identified following C. parapsilosis MOI 51 stimulus.
© 2000-2020 QIAGEN. All rights reserved.
ID	Expr Fold Change	Symbol	OKF6 vs C.para (1to5) 1h (Expr Intensity)	OKF6 vs C.para (1to5) 1h (Expr Fold Change)	OKF6 vs C.para (1to5) 1h (Expr p-value)	Entrez Gene Name	Molecule Type	Pathway
hsa-miR-125b-2-3p	2.059	ADSS1	2.369	2.204	5.64e-07	adenylosuccinate synthase 1	enzyme	Purine Nucleotides De Novo Biosynthesis II
hsa-miR-125b-2-3p	2.059	EDN2	8.157	3.767	6.41e-33	endothelin 2	growth factor	Apelin Liver Signaling Pathway
hsa-miR-125b-2-3p	2.059	EGR1	274.145	2.055	1.2e-13	early growth response 1	transcription regulator	B Cell Receptor Signaling,CDK5 Signaling,CXCR4 Signaling,GNRH Signaling,Regulation Of The Epithelial Mesenchymal Transition By Growth Factors Pathway,Regulation of the Epithelial-Mesenchymal Transition Pathway,Role of Tissue Factor in Cancer
hsa-miR-125b-2-3p	2.059	HCAR2	3.698	2.358	5.62e-06	hydroxycarboxylic acid receptor 2	G-protein coupled receptor	Breast Cancer Regulation by Stathmin1,cAMP-mediated signaling,CREB Signaling in Neurons,G-Protein Coupled Receptor Signaling,Gαi Signaling,Gαs Signaling
hsa-miR-125b-2-3p	2.059	KDM3A	85.443	1.818	6.14e-115	lysine demethylase 3A	transcription regulator
hsa-miR-125b-2-3p	2.059	MXI1	37.852	1.98	3.53e-63	MAX interactor 1, dimerization protein	transcription regulator
hsa-miR-125b-2-3p	2.059	PTGS2	17.897	2.425	2.73e-23	prostaglandin-endoperoxide synthase 2	enzyme	Cancer Drug Resistance By Drug Efflux,Cardiac Hypertrophy Signaling (Enhanced),CD40 Signaling,Cholecystokinin/Gastrin-mediated Signaling,Colorectal Cancer Metastasis Signaling,Coronavirus Pathogenesis Pathway,Corticotropin Releasing Hormone Signaling,Eicosanoid Signaling,Endocannabinoid Neuronal Synapse Pathway,Endothelin-1 Signaling,Fatty Acid α-oxidation,Glucocorticoid Receptor Signaling,HER-2 …
hsa-miR-1277-3p	3.491	B3GALT5	1.081	3.117	1.15e-05	beta-1,3-galactosyltransferase 5	enzyme
hsa-miR-1277-3p	3.491	CALHM5	1.147	2.403	0.00152	calcium homeostasis modulator family member 5	other
hsa-miR-1277-3p	3.491	DCN	1.373	-1.907	0.00165	decorin	other	Neuregulin Signaling,Osteoarthritis Pathway
hsa-miR-1277-3p	3.491	NDRG1	2006.19	4.352	0	N-myc downstream regulated 1	kinase	Sirtuin Signaling Pathway
hsa-miR-1277-3p	3.491	PPP1R3C	14.204	2.407	2.52e-28	protein phosphatase 1 regulatory subunit 3C	phosphatase	Breast Cancer Regulation by Stathmin1,Cardiac β-adrenergic Signaling,CDK5 Signaling,Dopamine Receptor Signaling,Dopamine-DARPP32 Feedback in cAMP Signaling,ERK/MAPK Signaling,HIPPO signaling,Insulin Receptor Signaling,Kinetochore Metaphase Signaling Pathway,Production of Nitric Oxide and Reactive Oxygen Species in Macrophages,Protein Kinase A Signaling,Synaptic Long Term Potentiation,Xenobiotic M…
hsa-miR-1277-3p	3.491	PTP4A1	1.903	1.525	0.00618	protein tyrosine phosphatase 4A1	phosphatase	Protein Kinase A Signaling
hsa-miR-1277-3p	3.491	SLC2A3	37.664	2.982	1.64e-90	solute carrier family 2 member 3	transporter	Antioxidant Action of Vitamin C,HIF1α Signaling,Insulin Secretion Signaling Pathway,Tumor Microenvironment Pathway,Vitamin-C Transport
hsa-miR-1277-3p	3.491	TFRC	130.189	-2.839	2.09e-109	transferrin receptor	transporter	Clathrin-mediated Endocytosis Signaling,Ferroptosis Signaling Pathway,Hepatic Fibrosis Signaling Pathway,Iron homeostasis signaling pathway,Virus Entry via Endocytic Pathways
hsa-miR-1294	3.239	ARG2	9.128	1.961	2.15e-17	arginase 2	enzyme	Arginine Degradation I (Arginase Pathway),Arginine Degradation VI (Arginase 2 Pathway),Citrulline Biosynthesis,Estrogen Receptor Signaling,Glucocorticoid Receptor Signaling,IL-10 Signaling,LXR/RXR Activation,Nitric Oxide Signaling in the Cardiovascular System,Production of Nitric Oxide and Reactive Oxygen Species in Macrophages,Sirtuin Signaling Pathway,Superpathway of Citrulline Metabolism,Urea …
hsa-miR-1294	3.239	B3GALT5	1.081	3.117	1.15e-05	beta-1,3-galactosyltransferase 5	enzyme
hsa-miR-1294	3.239	CNTF	2.101	-1.676	0.0136	ciliary neurotrophic factor	cytokine	Airway Pathology in Chronic Obstructive Pulmonary Disease,Cardiac Hypertrophy Signaling (Enhanced),CNTF Signaling,Erythropoietin Signaling Pathway,Hepatic Cholestasis,HMGB1 Signaling,IL-17 Signaling,Neuroinflammation Signaling Pathway,Role of Pattern Recognition Receptors in Recognition of Bacteria and Viruses,Systemic Lupus Erythematosus In B Cell Signaling Pathway
hsa-miR-1294	3.239	EDN1	20.601	1.552	6.68e-18	endothelin 1	cytokine	Apelin Liver Signaling Pathway,Cardiac Hypertrophy Signaling (Enhanced),Endothelin-1 Signaling,Hepatic Fibrosis / Hepatic Stellate Cell Activation,Hepatic Fibrosis Signaling Pathway,HIF1α Signaling,Hypoxia Signaling in the Cardiovascular System,Ovarian Cancer Signaling
hsa-miR-1294	3.239	EYA1	2.088	2.002	0.000118	EYA transcriptional coactivator and phosphatase 1	phosphatase	Protein Kinase A Signaling
hsa-miR-1294	3.239	GPRC5A	36.408	2.113	5.39e-66	G protein-coupled receptor class C group 5 member A	G-protein coupled receptor	Breast Cancer Regulation by Stathmin1,CREB Signaling in Neurons
hsa-miR-1294	3.239	MXI1	37.852	1.98	3.53e-63	MAX interactor 1, dimerization protein	transcription regulator
hsa-miR-1294	3.239	RNF165	3.125	2.244	3.49e-08	ring finger protein 165	enzyme
hsa-miR-1294	3.239	STC1	2.708	5.754	7.36e-20	stanniocalcin 1	kinase
hsa-miR-210-5p	1.984	ANGPTL4	102.526	4.64	3.98e-130	angiopoietin like 4	other	Ferroptosis Signaling Pathway
hsa-miR-210-5p	1.984	B3GALT5	1.081	3.117	1.15e-05	beta-1,3-galactosyltransferase 5	enzyme
hsa-miR-210-5p	1.984	C3AR1	1.316	-1.509	0.0249	complement C3a receptor 1	G-protein coupled receptor	Breast Cancer Regulation by Stathmin1,Complement System,CREB Signaling in Neurons,Phagosome Formation,Role of Pattern Recognition Receptors in Recognition of Bacteria and Viruses
hsa-miR-210-5p	1.984	CALHM5	1.147	2.403	0.00152	calcium homeostasis modulator family member 5	other
hsa-miR-210-5p	1.984	EFEMP2	4.128	1.576	1.83e-06	EGF containing fibulin extracellular matrix protein 2	other
hsa-miR-210-5p	1.984	HS3ST3B1	1.159	-2.153	0.00281	heparan sulfate-glucosamine 3-sulfotransferase 3B1	enzyme	Chondroitin Sulfate Biosynthesis,Chondroitin Sulfate Biosynthesis (Late Stages),Dermatan Sulfate Biosynthesis,Dermatan Sulfate Biosynthesis (Late Stages),Heparan Sulfate Biosynthesis,Heparan Sulfate Biosynthesis (Late Stages),LPS/IL-1 Mediated Inhibition of RXR Function,Xenobiotic Metabolism CAR Signaling Pathway,Xenobiotic Metabolism PXR Signaling Pathway,Xenobiotic Metabolism Signaling
hsa-miR-210-5p	1.984	KSR1	4.265	2.557	6.28e-13	kinase suppressor of ras 1	kinase	Ceramide Signaling,ERK/MAPK Signaling
hsa-miR-210-5p	1.984	NDUFA4L2	1.066	1.559	0.00915	NDUFA4 mitochondrial complex associated like 2	enzyme	Mitochondrial Dysfunction,Sirtuin Signaling Pathway
hsa-miR-210-5p	1.984	PAQR6	1.651	2.623	6.98e-05	progestin and adipoQ receptor family member 6	other
hsa-miR-210-5p	1.984	PGF	67.083	2.322	9.6e-163	placental growth factor	growth factor	Amyotrophic Lateral Sclerosis Signaling,Axonal Guidance Signaling,BEX2 Signaling Pathway,Bladder Cancer Signaling,Breast Cancer Regulation by Stathmin1,Clathrin-mediated Endocytosis Signaling,Colorectal Cancer Metastasis Signaling,Endocannabinoid Cancer Inhibition Pathway,eNOS Signaling,Ephrin Receptor Signaling,Estrogen Receptor Signaling,Hepatic Fibrosis / Hepatic Stellate Cell Activation,Hepat…
hsa-miR-210-5p	1.984	RASL11B	2.993	-2.78	1.74e-06	RAS like family 11 member B	enzyme
hsa-miR-210-5p	1.984	RNF122	3.152	1.552	2.85e-05	ring finger protein 122	enzyme
hsa-miR-210-5p	1.984	SNX33	93.951	1.567	2.47e-97	sorting nexin 33	other
hsa-miR-210-5p	1.984	TMEM45A	28.338	1.917	9.15e-49	transmembrane protein 45A	other
hsa-miR-210-5p	1.984	ZNF395	142.913	1.957	3.93e-172	zinc finger protein 395	other
hsa-miR-365a-5p	1.604	APLN	14.352	2.673	7.35e-45	apelin	other	Apelin Adipocyte Signaling Pathway,Apelin Cardiac Fibroblast Signaling Pathway,Apelin Cardiomyocyte Signaling Pathway,Apelin Endothelial Signaling Pathway,Apelin Liver Signaling Pathway,Apelin Muscle Signaling Pathway,Apelin Pancreas Signaling Pathway
hsa-miR-365a-5p	1.604	APOL1	30.571	1.73	6.5e-41	apolipoprotein L1	transporter	Atherosclerosis Signaling,Clathrin-mediated Endocytosis Signaling,FXR/RXR Activation,IL-12 Signaling and Production in Macrophages,LXR/RXR Activation,Maturity Onset Diabetes of Young (MODY) Signaling,Production of Nitric Oxide and Reactive Oxygen Species in Macrophages
hsa-miR-365a-5p	1.604	ARL10	6.293	1.548	4.22e-10	ADP ribosylation factor like GTPase 10	other
hsa-miR-365a-5p	1.604	CNTF	2.101	-1.676	0.0136	ciliary neurotrophic factor	cytokine	Airway Pathology in Chronic Obstructive Pulmonary Disease,Cardiac Hypertrophy Signaling (Enhanced),CNTF Signaling,Erythropoietin Signaling Pathway,Hepatic Cholestasis,HMGB1 Signaling,IL-17 Signaling,Neuroinflammation Signaling Pathway,Role of Pattern Recognition Receptors in Recognition of Bacteria and Viruses,Systemic Lupus Erythematosus In B Cell Signaling Pathway
hsa-miR-365a-5p	1.604	DHRS3	2.191	1.977	0.000163	dehydrogenase/reductase 3	enzyme	RAR Activation,Retinoate Biosynthesis I,Retinol Biosynthesis,The Visual Cycle
hsa-miR-365a-5p	1.604	FUT11	46.328	1.676	1.68e-69	fucosyltransferase 11	enzyme
hsa-miR-365a-5p	1.604	IL15RA	2	-1.652	0.00202	interleukin 15 receptor subunit alpha	transmembrane receptor	Cardiac Hypertrophy Signaling (Enhanced),Crosstalk between Dendritic Cells and Natural Killer Cells,Glucocorticoid Receptor Signaling,IL-15 Signaling,PI3K/AKT Signaling,Role of JAK1 and JAK3 in γc Cytokine Signaling,STAT3 Pathway
hsa-miR-365a-5p	1.604	IZUMO4	2.484	2.091	3.59e-06	IZUMO family member 4	other
hsa-miR-365a-5p	1.604	PPP1R3B	32.366	1.717	3e-23	protein phosphatase 1 regulatory subunit 3B	phosphatase
hsa-miR-365a-5p	1.604	RASSF4	9.22	2.246	1.22e-19	Ras association domain family member 4	other
hsa-miR-543	-3.379	IGFBP3	25.356	4.166	1.52e-39	insulin like growth factor binding protein 3	other	Growth Hormone Signaling,Hepatic Fibrosis / Hepatic Stellate Cell Activation,IGF-1 Signaling,RAR Activation,VDR/RXR Activation
hsa-miR-543	-3.379	PPP1R3C	14.204	2.407	2.52e-28	protein phosphatase 1 regulatory subunit 3C	phosphatase	Breast Cancer Regulation by Stathmin1,Cardiac β-adrenergic Signaling,CDK5 Signaling,Dopamine Receptor Signaling,Dopamine-DARPP32 Feedback in cAMP Signaling,ERK/MAPK Signaling,HIPPO signaling,Insulin Receptor Signaling,Kinetochore Metaphase Signaling Pathway,Production of Nitric Oxide and Reactive Oxygen Species in Macrophages,Protein Kinase A Signaling,Synaptic Long Term Potentiation,Xenobiotic M…
hsa-miR-543	-3.379	TFRC	130.189	-2.839	2.09e-109	transferrin receptor	transporter	Clathrin-mediated Endocytosis Signaling,Ferroptosis Signaling Pathway,Hepatic Fibrosis Signaling Pathway,Iron homeostasis signaling pathway,Virus Entry via Endocytic Pathways
hsa-miR-92a-1-5p	-1.847	ARL10	6.293	1.548	4.22e-10	ADP ribosylation factor like GTPase 10	other
hsa-miR-92a-1-5p	-1.847	B3GALT5	1.081	3.117	1.15e-05	beta-1,3-galactosyltransferase 5	enzyme
hsa-miR-92a-1-5p	-1.847	BHLHE40	269.996	1.607	6.2e-65	basic helix-loop-helix family member e40	transcription regulator	Circadian Rhythm Signaling,Senescence Pathway
hsa-miR-92a-1-5p	-1.847	BNIP3L	167.053	1.803	1.84e-133	BCL2 interacting protein 3 like	other
hsa-miR-92a-1-5p	-1.847	CXCL14	1.417	-2.567	0.000164	C-X-C motif chemokine ligand 14	cytokine	Agranulocyte Adhesion and Diapedesis,Granulocyte Adhesion and Diapedesis
hsa-miR-92a-1-5p	-1.847	EDN1	20.601	1.552	6.68e-18	endothelin 1	cytokine	Apelin Liver Signaling Pathway,Cardiac Hypertrophy Signaling (Enhanced),Endothelin-1 Signaling,Hepatic Fibrosis / Hepatic Stellate Cell Activation,Hepatic Fibrosis Signaling Pathway,HIF1α Signaling,Hypoxia Signaling in the Cardiovascular System,Ovarian Cancer Signaling
hsa-miR-92a-1-5p	-1.847	ENO2	28.216	3.783	3.78e-107	enolase 2	enzyme	Gluconeogenesis I,Glycolysis I
hsa-miR-92a-1-5p	-1.847	GPRC5A	36.408	2.113	5.39e-66	G protein-coupled receptor class C group 5 member A	G-protein coupled receptor	Breast Cancer Regulation by Stathmin1,CREB Signaling in Neurons
hsa-miR-92a-1-5p	-1.847	IGSF9	15.927	1.944	2.35e-30	immunoglobulin superfamily member 9	other
hsa-miR-92a-1-5p	-1.847	LRRC66	1.217	2.111	0.00191	leucine rich repeat containing 66	other
hsa-miR-92a-1-5p	-1.847	MFAP5	1.54	2.12	0.0011	microfibril associated protein 5	other
hsa-miR-92a-1-5p	-1.847	PFKFB4	50.723	2.252	2.67e-119	6-phosphofructo-2-kinase/fructose-2,6-biphosphatase 4	kinase	AMPK Signaling,PFKFB4 Signaling Pathway
hsa-miR-92a-1-5p	-1.847	PPFIA4	12.674	4.559	4.29e-47	PTPRF interacting protein alpha 4	phosphatase	3-phosphoinositide Biosynthesis,3-phosphoinositide Degradation,D-myo-inositol (1,4,5,6)-Tetrakisphosphate Biosynthesis,D-myo-inositol (3,4,5,6)-tetrakisphosphate Biosynthesis,D-myo-inositol-5-phosphate Metabolism,Superpathway of Inositol Phosphate Compounds
hsa-miR-92a-1-5p	-1.847	PTP4A1	1.903	1.525	0.00618	protein tyrosine phosphatase 4A1	phosphatase	Protein Kinase A Signaling
hsa-miR-92a-1-5p	-1.847	RASSF4	9.22	2.246	1.22e-19	Ras association domain family member 4	other
hsa-miR-92a-1-5p	-1.847	RNF122	3.152	1.552	2.85e-05	ring finger protein 122	enzyme
hsa-miR-92a-1-5p	-1.847	SLC2A1	602.145	2.552	8.31e-305	solute carrier family 2 member 1	transporter	AMPK Signaling,Antioxidant Action of Vitamin C,HIF1α Signaling,IL-7 Signaling Pathway,Insulin Secretion Signaling Pathway,Renal Cell Carcinoma Signaling,Sirtuin Signaling Pathway,TR/RXR Activation,Tumor Microenvironment Pathway,Vitamin-C Transport
hsa-miR-92a-1-5p	-1.847	SLC2A14	8.633	3.555	7.8e-28	solute carrier family 2 member 14	transporter	Antioxidant Action of Vitamin C,HIF1α Signaling,Insulin Secretion Signaling Pathway
