## Supplementary tables 1-13 for "Oral epithelial cells distinguish between *Candida* species with high or low pathogenic potential through miRNA regulation": Table S5 .xlsx

### Sheet: Ca1h_miR_targets
© 2000-2020 QIAGEN. All rights reserved.
ID	Expr Fold Change	Symbol	OKF6 vs C.albi (1to1) 1h (Expr Intensity)	OKF6 vs C.albi (1to1) 1h (Expr Fold Change)	OKF6 vs C.albi (1to1) 1h (Expr p-value)	Entrez Gene Name	Molecule type	Pathway
hsa-miR-4664-3p	4.643	SPRY4	22.316	1.754	0.00137	sprouty RTK signaling antagonist 4	Other
hsa-miR-615-5p	5.135	TSSK6	1.811	-1.66	0.00732	testis specific serine kinase 6	Kinase

### Sheet: Ca6h_miR_targets
List of miRNA-specific target mRNAs identified following C. albicans MOI 11 stimulus.
© 2000-2020 QIAGEN. All rights reserved.
ID	Expr Fold Change	Symbol	OKF6 vs C.albi (1to1) 6h (Expr Intensity)	OKF6 vs C.albi (1to1) 6h (Expr Fold Change)	OKF6 vs C.albi (1to1) 6h (Expr p-value)	Entrez Gene Name	Molecule type	Pathway
hsa-let-7f-2-3p	4.675	ADM	70.569	2.632	2.56e-18	adrenomedullin	other	Adrenomedullin signaling pathway,HIF1α Signaling
hsa-let-7f-2-3p	4.675	ANKRD1	2.514	1.503	0.00657	ankyrin repeat domain 1	transcription regulator
hsa-let-7f-2-3p	4.675	CSRNP3	8.758	-1.886	2.03e-09	cysteine and serine rich nuclear protein 3	transcription regulator
hsa-let-7f-2-3p	4.675	DUSP19	4.628	-2.034	3.64e-06	dual specificity phosphatase 19	phosphatase
hsa-let-7f-2-3p	4.675	DUSP6	117.103	1.948	6.6e-25	dual specificity phosphatase 6	phosphatase	cAMP-mediated signaling,ERK/MAPK Signaling,G-Protein Coupled Receptor Signaling,Protein Kinase A Signaling,Sirtuin Signaling Pathway
hsa-let-7f-2-3p	4.675	EFNA1	109.214	3.536	9.74e-106	ephrin A1	other	Axonal Guidance Signaling,Ephrin A Signaling,Ephrin Receptor Signaling,Synaptogenesis Signaling Pathway
hsa-let-7f-2-3p	4.675	FILIP1L	67.367	-1.659	7.19e-18	filamin A interacting protein 1 like	other
hsa-let-7f-2-3p	4.675	GRHL3	1.381	-3.385	5.63e-05	grainyhead like transcription factor 3	transcription regulator
hsa-let-7f-2-3p	4.675	KLLN	1.777	-1.742	0.017	killin, p53 regulated DNA replication inhibitor	other
hsa-let-7f-2-3p	4.675	LRRC34	1.119	-1.852	0.0373	leucine rich repeat containing 34	other
hsa-let-7f-2-3p	4.675	MSX1	4.228	1.979	8.1e-07	msh homeobox 1	transcription regulator
hsa-let-7f-2-3p	4.675	NFKBIZ	42.319	3.456	4.1e-85	NFKB inhibitor zeta	transcription regulator	IL-17A Signaling in Fibroblasts,MSP-RON Signaling In Macrophages Pathway
hsa-let-7f-2-3p	4.675	PMAIP1	27.82	1.513	2.19e-13	phorbol-12-myristate-13-acetate-induced protein 1	other	Molecular Mechanisms of Cancer,Myc Mediated Apoptosis Signaling,p53 Signaling
hsa-let-7f-2-3p	4.675	PNRC1	191.365	1.668	6.44e-21	proline rich nuclear receptor coactivator 1	other	RAR Activation
hsa-let-7f-2-3p	4.675	TRIM6	15.707	-1.578	4.49e-11	tripartite motif containing 6	enzyme
hsa-let-7f-2-3p	4.675	ZNF223	1.153	-1.506	0.0479	zinc finger protein 223	other
hsa-miR-1246	-2.195	DUSP9	1.021	1.965	0.0249	dual specificity phosphatase 9	phosphatase	cAMP-mediated signaling,ERK/MAPK Signaling,G-Protein Coupled Receptor Signaling,Protein Kinase A Signaling
hsa-miR-1246	-2.195	EREG	131.189	2.167	3.42e-54	epiregulin	growth factor	ErbB Signaling,Neuregulin Signaling
hsa-miR-1246	-2.195	F8A1 (includes others)	16.402	-1.738	7.99e-07	coagulation factor VIII associated 1	other
hsa-miR-1246	-2.195	GMNC	1.135	-3.881	2.86e-06	geminin coiled-coil domain containing	other
hsa-miR-1246	-2.195	NHLH2	1.278	-2.161	0.00941	nescient helix-loop-helix 2	transcription regulator	BEX2 Signaling Pathway
hsa-miR-1246	-2.195	PGBD4	9.851	-1.583	5.59e-08	piggyBac transposable element derived 4	other
hsa-miR-1246	-2.195	ZNF30	7.851	-1.649	1.56e-06	zinc finger protein 30	transcription regulator
hsa-miR-1246	-2.195	ZNF425	2.557	-2.213	0.000473	zinc finger protein 425	other
hsa-miR-1246	-2.195	ZNF697	31.042	1.535	3.11e-13	zinc finger protein 697	other
hsa-miR-1246	-2.195	ZSCAN31	30.694	-1.574	2.79e-22	zinc finger and SCAN domain containing 31	transcription regulator
hsa-miR-135b-3p	2.481	ANKRD65	7.511	-1.637	1.39e-05	ankyrin repeat domain 65	other
hsa-miR-135b-3p	2.481	ARHGAP28	1.162	-1.665	0.0383	Rho GTPase activating protein 28	other
hsa-miR-135b-3p	2.481	CALHM5	2.286	-1.884	0.000788	calcium homeostasis modulator family member 5	other
hsa-miR-135b-3p	2.481	CCDC121	1.963	-2.555	0.00156	coiled-coil domain containing 121	other
hsa-miR-135b-3p	2.481	CSRNP3	8.758	-1.886	2.03e-09	cysteine and serine rich nuclear protein 3	transcription regulator
hsa-miR-135b-3p	2.481	DDR2	6.55	1.606	1.2e-06	discoidin domain receptor tyrosine kinase 2	kinase	Dendritic Cell Maturation,IL-15 Production,Osteoarthritis Pathway,Sperm Motility
hsa-miR-135b-3p	2.481	DMBT1	6.014	2.37	2.19e-09	deleted in malignant brain tumors 1	transmembrane receptor
hsa-miR-135b-3p	2.481	EPHB3	3.672	-1.953	2.48e-06	EPH receptor B3	kinase	Axonal Guidance Signaling,Ephrin B Signaling,Ephrin Receptor Signaling,IL-15 Production,PAK Signaling,Sperm Motility,Synaptogenesis Signaling Pathway
hsa-miR-135b-3p	2.481	FBXO32	95.965	-1.776	1.24e-08	F-box protein 32	enzyme	Estrogen Receptor Signaling
hsa-miR-135b-3p	2.481	GLRX	19.441	1.709	5.97e-18	glutaredoxin	enzyme	Antioxidant Action of Vitamin C,Ascorbate Recycling (Cytosolic),Glutathione Redox Reactions II,Vitamin-C Transport
hsa-miR-135b-3p	2.481	IL1A	163.971	2.821	8.82e-69	interleukin 1 alpha	cytokine	Acute Phase Response Signaling,Adrenomedullin signaling pathway,Agranulocyte Adhesion and Diapedesis,Airway Pathology in Chronic Obstructive Pulmonary Disease,Altered T Cell and B Cell Signaling in Rheumatoid Arthritis,Aryl Hydrocarbon Receptor Signaling,Atherosclerosis Signaling,Cardiac Hypertrophy Signaling (Enhanced),Cholecystokinin/Gastrin-mediated Signaling,Communication between Innate and A…
hsa-miR-135b-3p	2.481	ITPRIP	200.008	2.324	1.4e-52	inositol 1,4,5-trisphosphate receptor interacting protein	other
hsa-miR-135b-3p	2.481	KLHL3	15.097	-1.807	3.11e-14	kelch like family member 3	other
hsa-miR-135b-3p	2.481	OAS2	3.508	-1.698	0.00457	2'-5'-oligoadenylate synthetase 2	enzyme	Role of Hypercytokinemia/hyperchemokinemia in the Pathogenesis of Influenza,Role of Pattern Recognition Receptors in Recognition of Bacteria and Viruses
hsa-miR-135b-3p	2.481	PLAUR	41.583	1.812	1.6e-40	plasminogen activator, urokinase receptor	transmembrane receptor	Coagulation System,Glioma Invasiveness Signaling,MSP-RON Signaling In Cancer Cells Pathway,Role of Tissue Factor in Cancer
hsa-miR-135b-3p	2.481	PMAIP1	27.82	1.513	2.19e-13	phorbol-12-myristate-13-acetate-induced protein 1	other	Molecular Mechanisms of Cancer,Myc Mediated Apoptosis Signaling,p53 Signaling
hsa-miR-135b-3p	2.481	PRKG2	2.187	-1.923	0.00235	protein kinase cGMP-dependent 2	kinase	Adrenomedullin signaling pathway,Cellular Effects of Sildenafil (Viagra),Dopamine-DARPP32 Feedback in cAMP Signaling,Gap Junction Signaling,Nitric Oxide Signaling in the Cardiovascular System,Semaphorin Neuronal Repulsive Signaling Pathway,Sertoli Cell-Sertoli Cell Junction Signaling,Sperm Motility,Synaptic Long Term Depression,White Adipose Tissue Browning Pathway
hsa-miR-135b-3p	2.481	RNF144B	81.416	2.091	5.27e-82	ring finger protein 144B	enzyme
hsa-miR-135b-3p	2.481	SLC16A12	1.921	-1.917	0.00175	solute carrier family 16 member 12	transporter
hsa-miR-135b-3p	2.481	SLC2A11	2.715	-2.11	0.00051	solute carrier family 2 member 11	transporter
hsa-miR-135b-3p	2.481	SLC7A2	78.576	3.852	4.79e-87	solute carrier family 7 member 2	transporter
hsa-miR-135b-3p	2.481	TRIB1	10.167	1.807	3.15e-09	tribbles pseudokinase 1	kinase
hsa-miR-135b-3p	2.481	USP2	8.501	-3.777	1.83e-10	ubiquitin specific peptidase 2	peptidase	Protein Ubiquitination Pathway
hsa-miR-135b-3p	2.481	ZBED3	7.969	-2.008	1.19e-07	zinc finger BED-type containing 3	transcription regulator
hsa-miR-135b-3p	2.481	ZNF287	8.661	-1.672	3.25e-08	zinc finger protein 287	transcription regulator
hsa-miR-135b-3p	2.481	ZNF488	8.312	-2.1	1.92e-09	zinc finger protein 488	transcription regulator
hsa-miR-135b-3p	2.481	ZNF546	6.41	-1.516	1.4e-05	zinc finger protein 546	transcription regulator
hsa-miR-135b-3p	2.481	ZNF697	31.042	1.535	3.11e-13	zinc finger protein 697	other
hsa-miR-135b-3p	2.481	ZNF774	2.73	-1.566	0.00231	zinc finger protein 774	other
hsa-miR-138-5p	-1.511	ACTBL2	1.122	1.649	0.0438	actin beta like 2	other
hsa-miR-138-5p	-1.511	ANK1	1.289	-1.718	0.0411	ankyrin 1	other	Rac Signaling
hsa-miR-138-5p	-1.511	C3orf52	27.623	1.551	1.42e-17	chromosome 3 open reading frame 52	other
hsa-miR-138-5p	-1.511	CALHM5	2.286	-1.884	0.000788	calcium homeostasis modulator family member 5	other
hsa-miR-138-5p	-1.511	CES3	2.074	-2.19	0.00238	carboxylesterase 3	enzyme	Heparan Sulfate Biosynthesis,Heparan Sulfate Biosynthesis (Late Stages),PXR/RXR Activation,Retinol Biosynthesis,Triacylglycerol Degradation,Xenobiotic Metabolism PXR Signaling Pathway,Xenobiotic Metabolism Signaling
hsa-miR-138-5p	-1.511	CLEC2B	34.948	1.842	1.41e-34	C-type lectin domain family 2 member B	other
hsa-miR-138-5p	-1.511	CSRNP3	8.758	-1.886	2.03e-09	cysteine and serine rich nuclear protein 3	transcription regulator
hsa-miR-138-5p	-1.511	DUSP6	117.103	1.948	6.6e-25	dual specificity phosphatase 6	phosphatase	cAMP-mediated signaling,ERK/MAPK Signaling,G-Protein Coupled Receptor Signaling,Protein Kinase A Signaling,Sirtuin Signaling Pathway
hsa-miR-138-5p	-1.511	F8A1 (includes others)	16.402	-1.738	7.99e-07	coagulation factor VIII associated 1	other
hsa-miR-138-5p	-1.511	FOSL1	85.243	2.695	4.7e-37	FOS like 1, AP-1 transcription factor subunit	transcription regulator	ERK5 Signaling,NRF2-mediated Oxidative Stress Response
hsa-miR-138-5p	-1.511	GLRX	19.441	1.709	5.97e-18	glutaredoxin	enzyme	Antioxidant Action of Vitamin C,Ascorbate Recycling (Cytosolic),Glutathione Redox Reactions II,Vitamin-C Transport
hsa-miR-138-5p	-1.511	GPR3	3.407	1.718	7.64e-05	G protein-coupled receptor 3	G-protein coupled receptor	Breast Cancer Regulation by Stathmin1,CREB Signaling in Neurons
hsa-miR-138-5p	-1.511	ID3	46.823	-2.299	5.9e-31	inhibitor of DNA binding 3, HLH protein	transcription regulator	Mouse Embryonic Stem Cell Pluripotency
hsa-miR-138-5p	-1.511	IL7R	68.796	2.153	8.55e-28	interleukin 7 receptor	transmembrane receptor	B Cell Development,Cardiac Hypertrophy Signaling (Enhanced),Glucocorticoid Receptor Signaling,IL-7 Signaling Pathway,PI3K/AKT Signaling,Primary Immunodeficiency Signaling,Role of JAK1 and JAK3 in γc Cytokine Signaling,STAT3 Pathway
hsa-miR-138-5p	-1.511	INKA2	30.408	-2.025	3.58e-26	inka box actin regulator 2	other
hsa-miR-138-5p	-1.511	IPMK	45.569	1.813	3.43e-41	inositol polyphosphate multikinase	kinase	1D-myo-inositol Hexakisphosphate Biosynthesis II (Mammalian),1D-myo-inositol Hexakisphosphate Biosynthesis V (from Ins(1,3,4)P3),D-myo-inositol (1,3,4)-trisphosphate Biosynthesis,D-myo-inositol (1,4,5,6)-Tetrakisphosphate Biosynthesis,D-myo-inositol (3,4,5,6)-tetrakisphosphate Biosynthesis,Inositol Pyrophosphates Biosynthesis,Superpathway of D-myo-inositol (1,4,5)-trisphosphate Metabolism,Superpa…
hsa-miR-138-5p	-1.511	KCNS2	1.007	-2.444	0.00639	potassium voltage-gated channel modifier subfamily S member 2	ion channel
hsa-miR-138-5p	-1.511	KLLN	1.777	-1.742	0.017	killin, p53 regulated DNA replication inhibitor	other
hsa-miR-138-5p	-1.511	KRT15	34.268	-2.969	6.19e-29	keratin 15	other	Glucocorticoid Receptor Signaling
hsa-miR-138-5p	-1.511	LZTS1	7.493	-2.018	1.28e-05	leucine zipper tumor suppressor 1	other
hsa-miR-138-5p	-1.511	MC1R	2.917	-2.34	0.000563	melanocortin 1 receptor	G-protein coupled receptor	Breast Cancer Regulation by Stathmin1,cAMP-mediated signaling,CREB Signaling in Neurons,G-Protein Coupled Receptor Signaling,Gαs Signaling,Melanocyte Development and Pigmentation Signaling
hsa-miR-138-5p	-1.511	NEB	1.538	-2.1	0.0163	nebulin	other
hsa-miR-138-5p	-1.511	PALMD	2.7	-3.969	2.81e-07	palmdelphin	other
hsa-miR-138-5p	-1.511	PDK1	34.737	2.315	7.88e-41	pyruvate dehydrogenase kinase 1	kinase	Cancer Drug Resistance By Drug Efflux,Cardiac Hypertrophy Signaling (Enhanced),Hepatic Fibrosis Signaling Pathway,HER-2 Signaling in Breast Cancer,Nur77 Signaling in T Lymphocytes,Opioid Signaling Pathway,Reelin Signaling in Neurons,Senescence Pathway,Sirtuin Signaling Pathway,Systemic Lupus Erythematosus In T Cell Signaling Pathway,T Cell Exhaustion Signaling Pathway,Thyroid Cancer Signaling
hsa-miR-138-5p	-1.511	PGBD4	9.851	-1.583	5.59e-08	piggyBac transposable element derived 4	other
hsa-miR-138-5p	-1.511	PIGA	31.542	1.557	1.22e-20	phosphatidylinositol glycan anchor biosynthesis class A	enzyme
hsa-miR-138-5p	-1.511	PIK3R3	38.444	-2.531	2.5e-42	phosphoinositide-3-kinase regulatory subunit 3	kinase	14-3-3-mediated Signaling,3-phosphoinositide Biosynthesis,Actin Cytoskeleton Signaling,Acute Myeloid Leukemia Signaling,Acute Phase Response Signaling,Adrenomedullin signaling pathway,Aldosterone Signaling in Epithelial Cells,AMPK Signaling,Amyotrophic Lateral Sclerosis Signaling,Angiopoietin Signaling,Antiproliferative Role of Somatostatin Receptor 2,Apelin Cardiomyocyte Signaling Pathway,Apelin…
hsa-miR-138-5p	-1.511	PLIN4	7.401	-2.222	1.52e-09	perilipin 4	other
hsa-miR-138-5p	-1.511	RBP5	3.406	-1.774	0.00363	retinol binding protein 5	transporter	Acute Phase Response Signaling,RAR Activation,Retinoate Biosynthesis I,Retinoate Biosynthesis II,Retinol Biosynthesis,The Visual Cycle
hsa-miR-138-5p	-1.511	RIMBP3 (includes others)	1.102	-3.727	3.88e-06	RIMS binding protein 3	other
hsa-miR-138-5p	-1.511	RND3	200.071	1.524	8.84e-36	Rho family GTPase 3	enzyme	Actin Nucleation by ARP-WASP Complex,Cardiac Hypertrophy Signaling,Cholecystokinin/Gastrin-mediated Signaling,Colorectal Cancer Metastasis Signaling,CXCR4 Signaling,Germ Cell-Sertoli Cell Junction Signaling,Glioblastoma Multiforme Signaling,Glioma Invasiveness Signaling,Gαq Signaling,Hepatic Fibrosis Signaling Pathway,HMGB1 Signaling,IL-8 Signaling,ILK Signaling,Integrin Signaling,Molecular Mecha…
hsa-miR-138-5p	-1.511	RNF24	54.601	1.637	4.7e-46	ring finger protein 24	other
hsa-miR-138-5p	-1.511	SLC2A10	2.317	-1.696	0.0145	solute carrier family 2 member 10	transporter
hsa-miR-138-5p	-1.511	SLC7A2	78.576	3.852	4.79e-87	solute carrier family 7 member 2	transporter
hsa-miR-138-5p	-1.511	STOX2	4.846	-2.364	0.000144	storkhead box 2	other
hsa-miR-138-5p	-1.511	TFCP2L1	126.001	-2.364	9.76e-63	transcription factor CP2 like 1	transcription regulator
hsa-miR-138-5p	-1.511	USP18	4.831	-1.621	0.000417	ubiquitin specific peptidase 18	peptidase	Protein Ubiquitination Pathway
hsa-miR-138-5p	-1.511	WNT9A	1.451	-3.008	0.000106	Wnt family member 9A	other	Axonal Guidance Signaling,Basal Cell Carcinoma Signaling,Cardiac Hypertrophy Signaling (Enhanced),Colorectal Cancer Metastasis Signaling,Factors Promoting Cardiogenesis in Vertebrates,Glioblastoma Multiforme Signaling,Hepatic Fibrosis Signaling Pathway,HOTAIR Regulatory Pathway,Human Embryonic Stem Cell Pluripotency,Molecular Mechanisms of Cancer,Ovarian Cancer Signaling,PCP pathway,Regulation Of…
hsa-miR-138-5p	-1.511	ZBTB7C	1.048	-2.427	0.00456	zinc finger and BTB domain containing 7C	transcription regulator
hsa-miR-138-5p	-1.511	ZNF607	3.833	-1.623	0.000101	zinc finger protein 607	transcription regulator
hsa-miR-138-5p	-1.511	ZNF66	1.637	-1.763	0.0325	zinc finger protein 66	other
hsa-miR-16-1-3p	4.456	AK7	1.36	-1.979	0.0132	adenylate kinase 7	kinase	AMPK Signaling,Pyrimidine Deoxyribonucleotides De Novo Biosynthesis I,Pyrimidine Ribonucleotides De Novo Biosynthesis,Pyrimidine Ribonucleotides Interconversion,Salvage Pathways of Pyrimidine Ribonucleotides
hsa-miR-16-1-3p	4.456	CCDC8	23.649	-1.971	2.95e-26	coiled-coil domain containing 8	other
hsa-miR-16-1-3p	4.456	DUSP5	43.539	1.794	4.85e-19	dual specificity phosphatase 5	phosphatase	3-phosphoinositide Biosynthesis,3-phosphoinositide Degradation,D-myo-inositol (1,4,5,6)-Tetrakisphosphate Biosynthesis,D-myo-inositol (3,4,5,6)-tetrakisphosphate Biosynthesis,D-myo-inositol-5-phosphate Metabolism,Protein Kinase A Signaling,Superpathway of Inositol Phosphate Compounds
hsa-miR-16-1-3p	4.456	ICAM1	86.595	5.158	4.51e-21	intercellular adhesion molecule 1	transmembrane receptor	Agranulocyte Adhesion and Diapedesis,Apelin Endothelial Signaling Pathway,Atherosclerosis Signaling,CD40 Signaling,Dendritic Cell Maturation,Glucocorticoid Receptor Signaling,Granulocyte Adhesion and Diapedesis,Hepatic Fibrosis / Hepatic Stellate Cell Activation,Hepatic Fibrosis Signaling Pathway,HMGB1 Signaling,HOTAIR Regulatory Pathway,IL-8 Signaling,Leukocyte Extravasation Signaling,Neuroinfla…
hsa-miR-16-1-3p	4.456	KYNU	5.401	2.111	0.00023	kynureninase	enzyme	NAD biosynthesis II (from tryptophan),Tryptophan Degradation III (Eukaryotic),Tryptophan Degradation to 2-amino-3-carboxymuconate Semialdehyde
hsa-miR-16-1-3p	4.456	NAMPT	198.181	1.962	2.75e-67	nicotinamide phosphoribosyltransferase	cytokine	NAD Biosynthesis III,Osteoarthritis Pathway,Sirtuin Signaling Pathway
hsa-miR-16-1-3p	4.456	PNRC1	191.365	1.668	6.44e-21	proline rich nuclear receptor coactivator 1	other	RAR Activation
hsa-miR-16-1-3p	4.456	PRDM1	60.095	3.364	2.54e-157	PR/SET domain 1	transcription regulator	T Cell Exhaustion Signaling Pathway
hsa-miR-16-1-3p	4.456	PTHLH	273.918	1.516	2.12e-53	parathyroid hormone like hormone	other	Osteoarthritis Pathway
hsa-miR-16-1-3p	4.456	PTX3	74.284	4.347	6.5e-131	pentraxin 3	other	Role of Pattern Recognition Receptors in Recognition of Bacteria and Viruses
hsa-miR-16-1-3p	4.456	SCN2A	7.143	-1.855	1.76e-08	sodium voltage-gated channel alpha subunit 2	ion channel
hsa-miR-16-1-3p	4.456	SDC4	404.365	1.693	6.38e-46	syndecan 4	other	Agranulocyte Adhesion and Diapedesis,Granulocyte Adhesion and Diapedesis,Osteoarthritis Pathway
hsa-miR-16-1-3p	4.456	SLC7A2	78.576	3.852	4.79e-87	solute carrier family 7 member 2	transporter
hsa-miR-16-1-3p	4.456	ZKSCAN7	2.593	-1.534	0.00382	zinc finger with KRAB and SCAN domains 7	transcription regulator
hsa-miR-181b-2-3p	2.572	CRYAB	2.569	-1.696	0.000433	crystallin alpha B	other	Aldosterone Signaling in Epithelial Cells,Protein Ubiquitination Pathway
hsa-miR-181b-2-3p	2.572	CXCL8	417.259	9.909	2.95e-105	C-X-C motif chemokine ligand 8	cytokine	Agranulocyte Adhesion and Diapedesis,Airway Inflammation in Asthma,Airway Pathology in Chronic Obstructive Pulmonary Disease,Atherosclerosis Signaling,Bladder Cancer Signaling,Cardiac Hypertrophy Signaling (Enhanced),Communication between Innate and Adaptive Immune Cells,Coronavirus Pathogenesis Pathway,Erythropoietin Signaling Pathway,Glucocorticoid Receptor Signaling,Granulocyte Adhesion and Di…
hsa-miR-181b-2-3p	2.572	DNAJC28	1.37	-1.54	0.0365	DnaJ heat shock protein family (Hsp40) member C28	other	Aldosterone Signaling in Epithelial Cells,Protein Ubiquitination Pathway
hsa-miR-181b-2-3p	2.572	EREG	131.189	2.167	3.42e-54	epiregulin	growth factor	ErbB Signaling,Neuregulin Signaling
hsa-miR-181b-2-3p	2.572	IL7R	68.796	2.153	8.55e-28	interleukin 7 receptor	transmembrane receptor	B Cell Development,Cardiac Hypertrophy Signaling (Enhanced),Glucocorticoid Receptor Signaling,IL-7 Signaling Pathway,PI3K/AKT Signaling,Primary Immunodeficiency Signaling,Role of JAK1 and JAK3 in γc Cytokine Signaling,STAT3 Pathway
hsa-miR-181b-2-3p	2.572	LHX4	3.929	-1.778	0.000127	LIM homeobox 4	transcription regulator
hsa-miR-181b-2-3p	2.572	LMCD1	9.847	-1.642	8.56e-08	LIM and cysteine rich domains 1	transcription regulator
hsa-miR-181b-2-3p	2.572	NAMPT	198.181	1.962	2.75e-67	nicotinamide phosphoribosyltransferase	cytokine	NAD Biosynthesis III,Osteoarthritis Pathway,Sirtuin Signaling Pathway
hsa-miR-181b-2-3p	2.572	PDK1	34.737	2.315	7.88e-41	pyruvate dehydrogenase kinase 1	kinase	Cancer Drug Resistance By Drug Efflux,Cardiac Hypertrophy Signaling (Enhanced),Hepatic Fibrosis Signaling Pathway,HER-2 Signaling in Breast Cancer,Nur77 Signaling in T Lymphocytes,Opioid Signaling Pathway,Reelin Signaling in Neurons,Senescence Pathway,Sirtuin Signaling Pathway,Systemic Lupus Erythematosus In T Cell Signaling Pathway,T Cell Exhaustion Signaling Pathway,Thyroid Cancer Signaling
hsa-miR-181b-2-3p	2.572	RGCC	22.534	-1.523	2.55e-08	regulator of cell cycle	other
hsa-miR-181b-2-3p	2.572	S1PR3	61.033	1.571	5.3e-44	sphingosine-1-phosphate receptor 3	G-protein coupled receptor	Breast Cancer Regulation by Stathmin1,cAMP-mediated signaling,Ceramide Signaling,CREB Signaling in Neurons,G-Protein Coupled Receptor Signaling,Gαi Signaling,Human Embryonic Stem Cell Pluripotency,Osteoarthritis Pathway,Sphingosine-1-phosphate Signaling,Systemic Lupus Erythematosus In T Cell Signaling Pathway
hsa-miR-181b-2-3p	2.572	STRADA	3.864	-1.826	0.000106	STE20 related adaptor alpha	kinase	14-3-3-mediated Signaling,AMPK Signaling
hsa-miR-181b-2-3p	2.572	TMEM156	32.803	2.116	1.35e-34	transmembrane protein 156	other
hsa-miR-181b-2-3p	2.572	TNIP3	1.942	3.837	2.13e-06	TNFAIP3 interacting protein 3	other
hsa-miR-181b-2-3p	2.572	VNN1	5.883	1.979	5.9e-09	vanin 1	enzyme
hsa-miR-181b-2-3p	2.572	VSNL1	3.231	-1.832	0.000286	visinin like 1	other
hsa-miR-181b-2-3p	2.572	ZNF30	7.851	-1.649	1.56e-06	zinc finger protein 30	transcription regulator
hsa-miR-181b-2-3p	2.572	ZNF311	5.601	-1.977	4.99e-07	zinc finger protein 311	other
hsa-miR-181b-2-3p	2.572	ZNF736	2.943	-1.799	0.00485	zinc finger protein 736	other
hsa-miR-20a-3p	5.07	ANKRD1	2.514	1.503	0.00657	ankyrin repeat domain 1	transcription regulator
hsa-miR-20a-3p	5.07	APLN	4.791	2.091	7.76e-08	apelin	other	Apelin Adipocyte Signaling Pathway,Apelin Cardiac Fibroblast Signaling Pathway,Apelin Cardiomyocyte Signaling Pathway,Apelin Endothelial Signaling Pathway,Apelin Liver Signaling Pathway,Apelin Muscle Signaling Pathway,Apelin Pancreas Signaling Pathway
hsa-miR-20a-3p	5.07	ARL4A	29.709	-1.531	1.39e-15	ADP ribosylation factor like GTPase 4A	enzyme
hsa-miR-20a-3p	5.07	EREG	131.189	2.167	3.42e-54	epiregulin	growth factor	ErbB Signaling,Neuregulin Signaling
hsa-miR-20a-3p	5.07	H3C6	2.004	-1.586	0.00859	H3 clustered histone 6	other
hsa-miR-20a-3p	5.07	NAMPT	198.181	1.962	2.75e-67	nicotinamide phosphoribosyltransferase	cytokine	NAD Biosynthesis III,Osteoarthritis Pathway,Sirtuin Signaling Pathway
hsa-miR-20a-3p	5.07	NDRG1	896.783	3.317	1.1e-34	N-myc downstream regulated 1	kinase	Sirtuin Signaling Pathway
hsa-miR-20a-3p	5.07	SPRY1	1.554	1.944	0.00131	sprouty RTK signaling antagonist 1	other	Neurotrophin/TRK Signaling
hsa-miR-20a-3p	5.07	TRAF1	8.633	1.722	1.23e-08	TNF receptor associated factor 1	other	4-1BB Signaling in T Lymphocytes,April Mediated Signaling,B Cell Activating Factor Signaling,CD40 Signaling,Induction of Apoptosis by HIV1,Lymphotoxin β Receptor Signaling,Role of Macrophages, Fibroblasts and Endothelial Cells in Rheumatoid Arthritis,Small Cell Lung Cancer Signaling,Systemic Lupus Erythematosus In B Cell Signaling Pathway,TNFR2 Signaling,Toll-like Receptor Signaling,TWEAK Signali…
hsa-miR-20a-3p	5.07	ZNF491	1.512	-2.281	0.00496	zinc finger protein 491	transcription regulator
hsa-miR-20a-3p	5.07	ZSCAN23	2.857	-1.836	0.000258	zinc finger and SCAN domain containing 23	transcription regulator
hsa-miR-2110	5.002	CCL2	3.911	3.64	9.32e-11	C-C motif chemokine ligand 2	cytokine	Agranulocyte Adhesion and Diapedesis,Airway Inflammation in Asthma,Airway Pathology in Chronic Obstructive Pulmonary Disease,Apelin Endothelial Signaling Pathway,Atherosclerosis Signaling,Chemokine Signaling,Coronavirus Pathogenesis Pathway,Differential Regulation of Cytokine Production in Intestinal Epithelial Cells by IL-17A and IL-17F,Differential Regulation of Cytokine Production in Macrophag…
hsa-miR-2110	5.002	CRYAB	2.569	-1.696	0.000433	crystallin alpha B	other	Aldosterone Signaling in Epithelial Cells,Protein Ubiquitination Pathway
hsa-miR-2110	5.002	CSF3	86.125	3.999	9.97e-93	colony stimulating factor 3	cytokine	Differential Regulation of Cytokine Production in Intestinal Epithelial Cells by IL-17A and IL-17F,Differential Regulation of Cytokine Production in Macrophages and T Helper Cells by IL-17A and IL-17F,Granulocyte Adhesion and Diapedesis,Hematopoiesis from Multipotent Stem Cells,Hematopoiesis from Pluripotent Stem Cells,IL-17 Signaling,Role of Cytokines in Mediating Communication between Immune Ce…
hsa-miR-2110	5.002	DDX47	2.128	1.681	0.00136	DEAD-box helicase 47	enzyme
hsa-miR-2110	5.002	ENO2	14.355	1.863	3.19e-12	enolase 2	enzyme	Gluconeogenesis I,Glycolysis I
hsa-miR-2110	5.002	GABRE	30.942	-1.717	6.27e-21	gamma-aminobutyric acid type A receptor subunit epsilon	ion channel	GABA Receptor Signaling,Neuroinflammation Signaling Pathway
hsa-miR-2110	5.002	GPRC5A	11.097	1.599	1e-11	G protein-coupled receptor class C group 5 member A	G-protein coupled receptor	Breast Cancer Regulation by Stathmin1,CREB Signaling in Neurons
hsa-miR-2110	5.002	HDDC3	5.27	-1.54	0.000332	HD domain containing 3	other
hsa-miR-2110	5.002	HOXA4	1.606	-1.995	0.0182	homeobox A4	transcription regulator
hsa-miR-2110	5.002	IER3	150.695	2.645	8.92e-29	immediate early response 3	other
hsa-miR-2110	5.002	IGFBP5	2.13	-3.81	8.05e-07	insulin like growth factor binding protein 5	other	Hepatic Fibrosis / Hepatic Stellate Cell Activation,IGF-1 Signaling,VDR/RXR Activation
hsa-miR-2110	5.002	ITPRIP	200.008	2.324	1.4e-52	inositol 1,4,5-trisphosphate receptor interacting protein	other
hsa-miR-2110	5.002	KRT15	34.268	-2.969	6.19e-29	keratin 15	other	Glucocorticoid Receptor Signaling
hsa-miR-2110	5.002	LIF	12.453	4.671	9.72e-29	LIF interleukin 6 family cytokine	cytokine	Airway Pathology in Chronic Obstructive Pulmonary Disease,Cardiac Hypertrophy Signaling (Enhanced),ERK5 Signaling,Erythropoietin Signaling Pathway,Hematopoiesis from Pluripotent Stem Cells,Hepatic Cholestasis,HMGB1 Signaling,IL-17 Signaling,Mouse Embryonic Stem Cell Pluripotency,Role of NANOG in Mammalian Embryonic Stem Cell Pluripotency,Role of NFAT in Cardiac Hypertrophy,Role of Pattern Recogni…
hsa-miR-2110	5.002	MAFF	53.678	3.509	1.94e-28	MAF bZIP transcription factor F	transcription regulator	NRF2-mediated Oxidative Stress Response
hsa-miR-2110	5.002	MN1	126.016	-1.506	2e-55	MN1 proto-oncogene, transcriptional regulator	other
hsa-miR-2110	5.002	NHLH2	1.278	-2.161	0.00941	nescient helix-loop-helix 2	transcription regulator	BEX2 Signaling Pathway
hsa-miR-2110	5.002	NRIP2	1.862	-1.529	0.0118	nuclear receptor interacting protein 2	transcription regulator	RAR Activation
hsa-miR-2110	5.002	PAG1	33.927	1.836	1.29e-28	phosphoprotein membrane anchor with glycosphingolipid microdomains 1	other	B Cell Receptor Signaling,Systemic Lupus Erythematosus In B Cell Signaling Pathway,T Cell Receptor Signaling
hsa-miR-2110	5.002	PCDHGA12	1.161	-1.613	0.0361	protocadherin gamma subfamily A, 12	other
hsa-miR-2110	5.002	PGF	71.255	2.442	5.98e-26	placental growth factor	growth factor	Amyotrophic Lateral Sclerosis Signaling,Axonal Guidance Signaling,BEX2 Signaling Pathway,Bladder Cancer Signaling,Breast Cancer Regulation by Stathmin1,Clathrin-mediated Endocytosis Signaling,Colorectal Cancer Metastasis Signaling,Endocannabinoid Cancer Inhibition Pathway,eNOS Signaling,Ephrin Receptor Signaling,Estrogen Receptor Signaling,Hepatic Fibrosis / Hepatic Stellate Cell Activation,Hepat…
hsa-miR-2110	5.002	PIK3R3	38.444	-2.531	2.5e-42	phosphoinositide-3-kinase regulatory subunit 3	kinase	14-3-3-mediated Signaling,3-phosphoinositide Biosynthesis,Actin Cytoskeleton Signaling,Acute Myeloid Leukemia Signaling,Acute Phase Response Signaling,Adrenomedullin signaling pathway,Aldosterone Signaling in Epithelial Cells,AMPK Signaling,Amyotrophic Lateral Sclerosis Signaling,Angiopoietin Signaling,Antiproliferative Role of Somatostatin Receptor 2,Apelin Cardiomyocyte Signaling Pathway,Apelin…
hsa-miR-2110	5.002	PRDM1	60.095	3.364	2.54e-157	PR/SET domain 1	transcription regulator	T Cell Exhaustion Signaling Pathway
hsa-miR-2110	5.002	RASL11B	4.042	-2.126	0.00169	RAS like family 11 member B	enzyme
hsa-miR-2110	5.002	RHEBL1	1.033	1.982	0.02	RHEB like 1	enzyme
hsa-miR-2110	5.002	S1PR3	61.033	1.571	5.3e-44	sphingosine-1-phosphate receptor 3	G-protein coupled receptor	Breast Cancer Regulation by Stathmin1,cAMP-mediated signaling,Ceramide Signaling,CREB Signaling in Neurons,G-Protein Coupled Receptor Signaling,Gαi Signaling,Human Embryonic Stem Cell Pluripotency,Osteoarthritis Pathway,Sphingosine-1-phosphate Signaling,Systemic Lupus Erythematosus In T Cell Signaling Pathway
hsa-miR-2110	5.002	SCAMP5	1.151	-2.029	0.0172	secretory carrier membrane protein 5	other
hsa-miR-2110	5.002	SLC2A10	2.317	-1.696	0.0145	solute carrier family 2 member 10	transporter
hsa-miR-2110	5.002	SLC2A3	161.616	4.83	9.12e-107	solute carrier family 2 member 3	transporter	Antioxidant Action of Vitamin C,HIF1α Signaling,Insulin Secretion Signaling Pathway,Tumor Microenvironment Pathway,Vitamin-C Transport
hsa-miR-2110	5.002	SLC9A5	3.092	-2.055	0.000331	solute carrier family 9 member A5	transporter	Apelin Cardiomyocyte Signaling Pathway,Sperm Motility
hsa-miR-2110	5.002	SPRY3	3.468	-1.571	0.00341	sprouty RTK signaling antagonist 3	other
hsa-miR-2110	5.002	SPRY4	22.316	1.723	1.49e-11	sprouty RTK signaling antagonist 4	other
hsa-miR-2110	5.002	STC1	10.824	5.989	9.87e-20	stanniocalcin 1	kinase
hsa-miR-2110	5.002	STX11	1.458	4.161	3.23e-07	syntaxin 11	transporter
hsa-miR-2110	5.002	TRIB1	10.167	1.807	3.15e-09	tribbles pseudokinase 1	kinase
hsa-miR-2110	5.002	UCP2	1.987	-2.289	0.000903	uncoupling protein 2	transporter	Maturity Onset Diabetes of Young (MODY) Signaling,Mitochondrial Dysfunction,Sirtuin Signaling Pathway,TR/RXR Activation
hsa-miR-2110	5.002	ZBED3	7.969	-2.008	1.19e-07	zinc finger BED-type containing 3	transcription regulator
hsa-miR-2110	5.002	ZBTB7C	1.048	-2.427	0.00456	zinc finger and BTB domain containing 7C	transcription regulator
hsa-miR-2110	5.002	ZNF311	5.601	-1.977	4.99e-07	zinc finger protein 311	other
hsa-miR-3074-5p	3.747	BMP2	28.896	2.77	2.68e-61	bone morphogenetic protein 2	growth factor	Adipogenesis pathway,Axonal Guidance Signaling,Basal Cell Carcinoma Signaling,BMP signaling pathway,Cardiomyocyte Differentiation via BMP Receptors,Factors Promoting Cardiogenesis in Vertebrates,Human Embryonic Stem Cell Pluripotency,ILK Signaling,Iron homeostasis signaling pathway,Molecular Mechanisms of Cancer,NF-κB Signaling,Osteoarthritis Pathway,RAR Activation,Retinoate Biosynthesis I,Role o…
hsa-miR-3074-5p	3.747	EGLN3	12.387	4.059	1.02e-22	egl-9 family hypoxia inducible factor 3	enzyme	HIF1α Signaling,Renal Cell Carcinoma Signaling
hsa-miR-3074-5p	3.747	F2RL2	6.35	-1.547	0.000926	coagulation factor II thrombin receptor like 2	G-protein coupled receptor	Breast Cancer Regulation by Stathmin1,CREB Signaling in Neurons,Gα12/13 Signaling,p70S6K Signaling,Thrombin Signaling,Tight Junction Signaling
hsa-miR-3074-5p	3.747	PHLDA1	245.05	1.902	1.41e-104	pleckstrin homology like domain family A member 1	other
hsa-miR-3074-5p	3.747	PMAIP1	27.82	1.513	2.19e-13	phorbol-12-myristate-13-acetate-induced protein 1	other	Molecular Mechanisms of Cancer,Myc Mediated Apoptosis Signaling,p53 Signaling
hsa-miR-3074-5p	3.747	TIMP4	1.076	-2.51	0.00388	TIMP metallopeptidase inhibitor 4	other	Glioma Invasiveness Signaling,Inhibition of Matrix Metalloproteases,Leukocyte Extravasation Signaling
hsa-miR-335-3p	3.6	ADAMTS15	1.223	-3.017	0.000263	ADAM metallopeptidase with thrombospondin type 1 motif 15	peptidase	Axonal Guidance Signaling
hsa-miR-335-3p	3.6	C3orf52	27.623	1.551	1.42e-17	chromosome 3 open reading frame 52	other
hsa-miR-335-3p	3.6	CXCL3	74.663	6.361	1.33e-99	C-X-C motif chemokine ligand 3	cytokine	Agranulocyte Adhesion and Diapedesis,Airway Pathology in Chronic Obstructive Pulmonary Disease,Glucocorticoid Receptor Signaling,Granulocyte Adhesion and Diapedesis,Hepatic Fibrosis / Hepatic Stellate Cell Activation,IL-17 Signaling,IL-17A Signaling in Airway Cells,Role of Hypercytokinemia/hyperchemokinemia in the Pathogenesis of Influenza,Role of IL-17A in Arthritis,Role of IL-17A in Psoriasis,T…
hsa-miR-335-3p	3.6	DHX58	5.162	-1.579	0.000123	DExH-box helicase 58	enzyme	Activation of IRF by Cytosolic Pattern Recognition Receptors,Role of RIG1-like Receptors in Antiviral Innate Immunity
hsa-miR-335-3p	3.6	FOS	53.409	1.554	4.15e-05	Fos proto-oncogene, AP-1 transcription factor subunit	transcription regulator	14-3-3-mediated Signaling,Acute Phase Response Signaling,Adrenomedullin signaling pathway,Apelin Endothelial Signaling Pathway,April Mediated Signaling,Aryl Hydrocarbon Receptor Signaling,B Cell Activating Factor Signaling,CCR5 Signaling in Macrophages,CD27 Signaling in Lymphocytes,CD28 Signaling in T Helper Cells,CD40 Signaling,Cdc42 Signaling,Ceramide Signaling,Chemokine Signaling,Cholecystokin…
hsa-miR-335-3p	3.6	LY6K	4.799	1.797	1.8e-05	lymphocyte antigen 6 family member K	other
hsa-miR-335-3p	3.6	PLOD2	1077.08	1.977	3.41e-99	procollagen-lysine,2-oxoglutarate 5-dioxygenase 2	enzyme
hsa-miR-335-3p	3.6	PMAIP1	27.82	1.513	2.19e-13	phorbol-12-myristate-13-acetate-induced protein 1	other	Molecular Mechanisms of Cancer,Myc Mediated Apoptosis Signaling,p53 Signaling
hsa-miR-335-3p	3.6	RFESD	1.173	-1.857	0.0253	Rieske Fe-S domain containing	other
hsa-miR-335-3p	3.6	RGCC	22.534	-1.523	2.55e-08	regulator of cell cycle	other
hsa-miR-335-3p	3.6	USP51	1.439	-2.545	0.00165	ubiquitin specific peptidase 51	peptidase	Protein Ubiquitination Pathway
hsa-miR-34b-3p	-1.871	CCDC121	1.963	-2.555	0.00156	coiled-coil domain containing 121	other
hsa-miR-34b-3p	-1.871	CSGALNACT2	63.681	2.044	9.86e-58	chondroitin sulfate N-acetylgalactosaminyltransferase 2	enzyme	Chondroitin and Dermatan Biosynthesis,Chondroitin Sulfate Biosynthesis,Chondroitin Sulfate Biosynthesis (Late Stages),Dermatan Sulfate Biosynthesis
hsa-miR-34b-3p	-1.871	F2RL2	6.35	-1.547	0.000926	coagulation factor II thrombin receptor like 2	G-protein coupled receptor	Breast Cancer Regulation by Stathmin1,CREB Signaling in Neurons,Gα12/13 Signaling,p70S6K Signaling,Thrombin Signaling,Tight Junction Signaling
hsa-miR-34b-3p	-1.871	PDK1	34.737	2.315	7.88e-41	pyruvate dehydrogenase kinase 1	kinase	Cancer Drug Resistance By Drug Efflux,Cardiac Hypertrophy Signaling (Enhanced),Hepatic Fibrosis Signaling Pathway,HER-2 Signaling in Breast Cancer,Nur77 Signaling in T Lymphocytes,Opioid Signaling Pathway,Reelin Signaling in Neurons,Senescence Pathway,Sirtuin Signaling Pathway,Systemic Lupus Erythematosus In T Cell Signaling Pathway,T Cell Exhaustion Signaling Pathway,Thyroid Cancer Signaling
hsa-miR-34b-3p	-1.871	TGFA	87.292	1.758	4.2e-19	transforming growth factor alpha	growth factor	Breast Cancer Regulation by Stathmin1,CREB Signaling in Neurons,ErbB Signaling,Glioma Signaling,Hepatic Fibrosis / Hepatic Stellate Cell Activation,HER-2 Signaling in Breast Cancer,HIF1α Signaling,Neuregulin Signaling,NF-κB Signaling,Non-Small Cell Lung Cancer Signaling,Pancreatic Adenocarcinoma Signaling,Renal Cell Carcinoma Signaling,STAT3 Pathway
hsa-miR-34b-3p	-1.871	TRAM1L1	3.588	-1.646	0.00216	translocation associated membrane protein 1 like 1	other
hsa-miR-4485-3p	-2.189	ANGPTL4	138.358	5.387	1.8e-82	angiopoietin like 4	other	Ferroptosis Signaling Pathway
hsa-miR-4485-3p	-2.189	CYSRT1	1.103	-1.883	0.0292	cysteine rich tail 1	other
hsa-miR-4485-3p	-2.189	FBXO32	95.965	-1.776	1.24e-08	F-box protein 32	enzyme	Estrogen Receptor Signaling
hsa-miR-4485-3p	-2.189	KLF6	340.03	1.58	2.38e-36	Kruppel like factor 6	transcription regulator	Hepatic Fibrosis / Hepatic Stellate Cell Activation
hsa-miR-4485-3p	-2.189	RNF19B	66.495	1.609	8.98e-28	ring finger protein 19B	enzyme
hsa-miR-4485-3p	-2.189	TNFAIP2	13.497	4.73	3.53e-10	TNF alpha induced protein 2	other
hsa-miR-4485-3p	-2.189	TRIB1	10.167	1.807	3.15e-09	tribbles pseudokinase 1	kinase
hsa-miR-4521	1.511	CLDN1	34.525	3.416	5.42e-10	claudin 1	other	Agranulocyte Adhesion and Diapedesis,Granulocyte Adhesion and Diapedesis,Leukocyte Extravasation Signaling,Sertoli Cell-Sertoli Cell Junction Signaling,Tight Junction Signaling
hsa-miR-4521	1.511	F2RL2	6.35	-1.547	0.000926	coagulation factor II thrombin receptor like 2	G-protein coupled receptor	Breast Cancer Regulation by Stathmin1,CREB Signaling in Neurons,Gα12/13 Signaling,p70S6K Signaling,Thrombin Signaling,Tight Junction Signaling
hsa-miR-4521	1.511	FOSB	2.685	2.94	2.98e-07	FosB proto-oncogene, AP-1 transcription factor subunit	transcription regulator	CDK5 Signaling,Opioid Signaling Pathway
hsa-miR-4521	1.511	FOSL1	85.243	2.695	4.7e-37	FOS like 1, AP-1 transcription factor subunit	transcription regulator	ERK5 Signaling,NRF2-mediated Oxidative Stress Response
hsa-miR-4521	1.511	IPMK	45.569	1.813	3.43e-41	inositol polyphosphate multikinase	kinase	1D-myo-inositol Hexakisphosphate Biosynthesis II (Mammalian),1D-myo-inositol Hexakisphosphate Biosynthesis V (from Ins(1,3,4)P3),D-myo-inositol (1,3,4)-trisphosphate Biosynthesis,D-myo-inositol (1,4,5,6)-Tetrakisphosphate Biosynthesis,D-myo-inositol (3,4,5,6)-tetrakisphosphate Biosynthesis,Inositol Pyrophosphates Biosynthesis,Superpathway of D-myo-inositol (1,4,5)-trisphosphate Metabolism,Superpa…
hsa-miR-4521	1.511	KLF6	340.03	1.58	2.38e-36	Kruppel like factor 6	transcription regulator	Hepatic Fibrosis / Hepatic Stellate Cell Activation
hsa-miR-4521	1.511	NDRG1	896.783	3.317	1.1e-34	N-myc downstream regulated 1	kinase	Sirtuin Signaling Pathway
hsa-miR-4521	1.511	PRKG2	2.187	-1.923	0.00235	protein kinase cGMP-dependent 2	kinase	Adrenomedullin signaling pathway,Cellular Effects of Sildenafil (Viagra),Dopamine-DARPP32 Feedback in cAMP Signaling,Gap Junction Signaling,Nitric Oxide Signaling in the Cardiovascular System,Semaphorin Neuronal Repulsive Signaling Pathway,Sertoli Cell-Sertoli Cell Junction Signaling,Sperm Motility,Synaptic Long Term Depression,White Adipose Tissue Browning Pathway
hsa-miR-4664-3p	3.492	CATSPER2	3.32	-1.511	0.00251	cation channel sperm associated 2	ion channel	Sperm Motility
hsa-miR-4664-3p	3.492	CYP39A1	1.631	-2.538	0.00123	cytochrome P450 family 39 subfamily A member 1	enzyme
hsa-miR-4664-3p	3.492	EFNA1	109.214	3.536	9.74e-106	ephrin A1	other	Axonal Guidance Signaling,Ephrin A Signaling,Ephrin Receptor Signaling,Synaptogenesis Signaling Pathway
hsa-miR-4664-3p	3.492	KLLN	1.777	-1.742	0.017	killin, p53 regulated DNA replication inhibitor	other
hsa-miR-4664-3p	3.492	MN1	126.016	-1.506	2e-55	MN1 proto-oncogene, transcriptional regulator	other
hsa-miR-4664-3p	3.492	NDRG1	896.783	3.317	1.1e-34	N-myc downstream regulated 1	kinase	Sirtuin Signaling Pathway
hsa-miR-4664-3p	3.492	PPP1R3B	70.799	2.682	5.94e-17	protein phosphatase 1 regulatory subunit 3B	phosphatase
hsa-miR-4664-3p	3.492	SPRY4	22.316	1.723	1.49e-11	sprouty RTK signaling antagonist 4	other
hsa-miR-4664-3p	3.492	SYNC	6.556	-2.134	1.42e-08	syncoilin, intermediate filament protein	other
hsa-miR-4677-3p	-1.729	ANGPTL4	138.358	5.387	1.8e-82	angiopoietin like 4	other	Ferroptosis Signaling Pathway
hsa-miR-4677-3p	-1.729	ARG2	3.822	1.641	9.84e-05	arginase 2	enzyme	Arginine Degradation I (Arginase Pathway),Arginine Degradation VI (Arginase 2 Pathway),Citrulline Biosynthesis,Estrogen Receptor Signaling,Glucocorticoid Receptor Signaling,IL-10 Signaling,LXR/RXR Activation,Nitric Oxide Signaling in the Cardiovascular System,Production of Nitric Oxide and Reactive Oxygen Species in Macrophages,Sirtuin Signaling Pathway,Superpathway of Citrulline Metabolism,Urea …
hsa-miR-4677-3p	-1.729	C8orf48	1.453	-1.726	0.0239	chromosome 8 open reading frame 48	other
hsa-miR-4677-3p	-1.729	CXCL5	3.875	5.343	1.25e-13	C-X-C motif chemokine ligand 5	cytokine	Agranulocyte Adhesion and Diapedesis,Granulocyte Adhesion and Diapedesis,IL-17 Signaling,IL-17A Signaling in Airway Cells,IL-17A Signaling in Fibroblasts,Role of IL-17A in Arthritis,Role of IL-17A in Psoriasis,Role of IL-17F in Allergic Inflammatory Airway Diseases
hsa-miR-4677-3p	-1.729	CXCL8	417.259	9.909	2.95e-105	C-X-C motif chemokine ligand 8	cytokine	Agranulocyte Adhesion and Diapedesis,Airway Inflammation in Asthma,Airway Pathology in Chronic Obstructive Pulmonary Disease,Atherosclerosis Signaling,Bladder Cancer Signaling,Cardiac Hypertrophy Signaling (Enhanced),Communication between Innate and Adaptive Immune Cells,Coronavirus Pathogenesis Pathway,Erythropoietin Signaling Pathway,Glucocorticoid Receptor Signaling,Granulocyte Adhesion and Di…
hsa-miR-4677-3p	-1.729	GVQW3	7.149	-1.663	7.85e-06	GVQW motif containing 3	other
hsa-miR-4677-3p	-1.729	IL7R	68.796	2.153	8.55e-28	interleukin 7 receptor	transmembrane receptor	B Cell Development,Cardiac Hypertrophy Signaling (Enhanced),Glucocorticoid Receptor Signaling,IL-7 Signaling Pathway,PI3K/AKT Signaling,Primary Immunodeficiency Signaling,Role of JAK1 and JAK3 in γc Cytokine Signaling,STAT3 Pathway
hsa-miR-4677-3p	-1.729	LRRC34	1.119	-1.852	0.0373	leucine rich repeat containing 34	other
hsa-miR-4677-3p	-1.729	OSBPL7	14.286	-1.575	2.45e-12	oxysterol binding protein like 7	other
hsa-miR-4677-3p	-1.729	PRKCQ	5.388	-1.593	5.7e-05	protein kinase C theta	kinase	14-3-3-mediated Signaling,Aldosterone Signaling in Epithelial Cells,Androgen Signaling,Apelin Cardiomyocyte Signaling Pathway,Apelin Endothelial Signaling Pathway,Apoptosis Signaling,Axonal Guidance Signaling,B Cell Receptor Signaling,Breast Cancer Regulation by Stathmin1,Calcium-induced T Lymphocyte Apoptosis,Cardiac Hypertrophy Signaling (Enhanced),CCR3 Signaling in Eosinophils,CCR5 Signaling i…
hsa-miR-4677-3p	-1.729	RASD2	1.775	-2.059	0.00493	RASD family member 2	enzyme	14-3-3-mediated Signaling,Actin Cytoskeleton Signaling,Actin Nucleation by ARP-WASP Complex,Acute Myeloid Leukemia Signaling,Acute Phase Response Signaling,Adrenomedullin signaling pathway,Agrin Interactions at Neuromuscular Junction,Angiopoietin Signaling,Antiproliferative Role of Somatostatin Receptor 2,Apelin Endothelial Signaling Pathway,Apoptosis Signaling,Axonal Guidance Signaling,B Cell Re…
hsa-miR-4677-3p	-1.729	RBP5	3.406	-1.774	0.00363	retinol binding protein 5	transporter	Acute Phase Response Signaling,RAR Activation,Retinoate Biosynthesis I,Retinoate Biosynthesis II,Retinol Biosynthesis,The Visual Cycle
hsa-miR-4677-3p	-1.729	SPRY3	3.468	-1.571	0.00341	sprouty RTK signaling antagonist 3	other
hsa-miR-4677-3p	-1.729	TFCP2L1	126.001	-2.364	9.76e-63	transcription factor CP2 like 1	transcription regulator
hsa-miR-4677-3p	-1.729	TNIP1	524.858	2.217	7.9e-22	TNFAIP3 interacting protein 1	other	Angiopoietin Signaling,Necroptosis Signaling Pathway,NF-κB Signaling,RAR Activation
hsa-miR-4677-3p	-1.729	USP51	1.439	-2.545	0.00165	ubiquitin specific peptidase 51	peptidase	Protein Ubiquitination Pathway
hsa-miR-4677-3p	-1.729	ZNF488	8.312	-2.1	1.92e-09	zinc finger protein 488	transcription regulator
hsa-miR-548e-3p	2.237	ACKR3	1.183	-1.667	0.0278	atypical chemokine receptor 3	G-protein coupled receptor	Breast Cancer Regulation by Stathmin1,CREB Signaling in Neurons,FAT10 Cancer Signaling Pathway
hsa-miR-548e-3p	2.237	IL1A	163.971	2.821	8.82e-69	interleukin 1 alpha	cytokine	Acute Phase Response Signaling,Adrenomedullin signaling pathway,Agranulocyte Adhesion and Diapedesis,Airway Pathology in Chronic Obstructive Pulmonary Disease,Altered T Cell and B Cell Signaling in Rheumatoid Arthritis,Aryl Hydrocarbon Receptor Signaling,Atherosclerosis Signaling,Cardiac Hypertrophy Signaling (Enhanced),Cholecystokinin/Gastrin-mediated Signaling,Communication between Innate and A…
hsa-miR-548e-3p	2.237	IPMK	45.569	1.813	3.43e-41	inositol polyphosphate multikinase	kinase	1D-myo-inositol Hexakisphosphate Biosynthesis II (Mammalian),1D-myo-inositol Hexakisphosphate Biosynthesis V (from Ins(1,3,4)P3),D-myo-inositol (1,3,4)-trisphosphate Biosynthesis,D-myo-inositol (1,4,5,6)-Tetrakisphosphate Biosynthesis,D-myo-inositol (3,4,5,6)-tetrakisphosphate Biosynthesis,Inositol Pyrophosphates Biosynthesis,Superpathway of D-myo-inositol (1,4,5)-trisphosphate Metabolism,Superpa…
hsa-miR-548e-3p	2.237	KDM7A	43.665	1.919	7.89e-22	lysine demethylase 7A	enzyme
hsa-miR-548e-3p	2.237	LARGE2	2.971	-1.652	0.000347	LARGE xylosyl- and glucuronyltransferase 2	enzyme	Melatonin Degradation I,Nicotine Degradation II,Nicotine Degradation III,Serotonin Degradation,Superpathway of Melatonin Degradation,Thyroid Hormone Metabolism II (via Conjugation and/or Degradation)
hsa-miR-548e-3p	2.237	RFESD	1.173	-1.857	0.0253	Rieske Fe-S domain containing	other
hsa-miR-548e-3p	2.237	TFPI2	98.046	2.394	6.62e-50	tissue factor pathway inhibitor 2	other	Inhibition of Matrix Metalloproteases
