## Supplementary tables 1-13 for "Oral epithelial cells distinguish between *Candida* species with high or low pathogenic potential through miRNA regulation": Table S6 .xlsx

### Sheet: Sheet 1
KEGG analysis results of C. albicans MOI 11 stimulus after 6 hours.
ID	Description	GeneRatio	BgRatio	pvalue	p.adjust	qvalue	geneID	Count
hsa04060	Cytokine-cytokine receptor interaction	0.0998363	0.0244951	1.49669e-24	4.41522e-22	3.62356e-22	CXCL8/CXCL1/IL6/CCL20/CXCL3/CXCL2/CXCL5/TNF/CXCL6/LIF/CSF2/IL36G/CSF3/IL1B/CCL2/INHBB/IL1A/LTB/BMP2/IL24/ACVR1C/INHBA/IL13RA2/IL7R/TNFRSF9/CXCL11/RELT/IL1RAP/IL1RL1/IL11/IFNGR2/IL1RN/IFNGR1/TNFRSF10A/IL27RA/TGFB2/IFNAR2/OSMR/TGFBR1/IL6ST/IL32/GDF9/INHBE/IFNLR1/BMP8B/IFNE/IFNA1/TNFRSF14/BMPR1B/IL17RE/ACKR4/IL11RA/TNFRSF11A/BMP4/IL21R/ACKR3/TNFRSF21/CXCL14/AMH/CCR10/GDF6	61
hsa04668	TNF signaling pathway	0.0556465	0.0185116	1.08574e-09	8.00737e-08	6.57161e-08	CXCL1/IL6/CCL20/CXCL3/CXCL2/CXCL5/TNF/ICAM1/CXCL6/LIF/CSF2/TNFAIP3/BIRC3/PTGS2/IL1B/CCL2/MAP3K8/SOCS3/NFKBIA/EDN1/BCL3/NFKB1/TRAF1/JUN/FOS/MAP2K1/CEBPB/BIRC2/CREB5/RIPK3/CREB3L1/CASP10/PIK3R3/MAP2K6	34
hsa04380	Osteoclast differentiation	0.0441899	0.0175767	3.31279e-06	0.000122159	0.000100256	TNF/IL1B/FOSB/IL1A/RELB/FOSL1/SOCS3/NFKBIA/NFKB2/NFKB1/NFATC2/JUN/FOS/FOSL2/MAP2K1/IFNGR2/IFNGR1/PPP3CC/GAB2/TGFB2/IFNAR2/TGFBR1/OSCAR/TNFRSF11A/LILRB3/PIK3R3/MAP2K6	27
hsa05164	Influenza A	0.0441899	0.0228123	0.000468566	0.00727511	0.00597065	CXCL8/IL6/TNF/ICAM1/IL1B/CCL2/IL1A/SOCS3/NFKBIA/NFKB1/MAP2K1/CDK6/IFNGR2/IFNGR1/TNFRSF10A/BID/DDX58/IFNAR2/NFKBIB/IFNA1/MX1/HLA-DMB/HLA-DPB1/RNASEL/OAS2/NLRX1/PIK3R3	27
hsa05323	Rheumatoid arthritis	0.0425532	0.0114061	4.79987e-10	4.71987e-08	3.87358e-08	CXCL8/CXCL1/IL6/CCL20/CXCL3/CXCL2/CXCL5/TNF/ICAM1/CXCL6/CSF2/IL1B/CCL2/TLR2/IL1A/LTB/VEGFA/JUN/FOS/IL11/MMP1/TGFB2/ATP6V1C2/TNFRSF11A/HLA-DMB/HLA-DPB1	26
hsa04657	IL-17 signaling pathway	0.0425532	0.013463	3.17849e-08	1.87531e-06	1.53906e-06	CXCL8/CXCL1/IL6/CCL20/CXCL3/CXCL2/CXCL5/TNF/CXCL6/CSF2/TNFAIP3/CSF3/PTGS2/IL1B/CCL2/FOSB/FOSL1/NFKBIA/NFKB1/JUN/FOS/CEBPB/MMP1/MMP13/IL17RE/MAPK15	26
hsa04630	JAK-STAT signaling pathway	0.0425532	0.0188856	4.26275e-05	0.00104793	0.000860028	IL6/LIF/CSF2/CSF3/IL24/SOCS3/IL13RA2/IL7R/PDGFRA/IL11/IFNGR2/IFNGR1/IL27RA/PIM1/BCL2/IFNAR2/OSMR/MCL1/IL6ST/IFNLR1/PDGFRB/IFNE/IFNA1/IL11RA/IL21R/PIK3R3	26
hsa04080	Neuroactive ligand-receptor interaction	0.0409165	0.0155198	2.97179e-06	0.000122159	0.000100256	GRIK1/ADM/EDN1/APLN/BDKRB1/TACR2/S1PR3/HRH1/FPR1/GRIN3A/S1PR5/LTB4R/HTR1D/PTGER2/LTB4R2/C5AR1/GABRQ/F2RL2/TBXA2R/GABRE/OPRL1/GABBR2/MC1R/P2RX6/ADORA1	25
hsa04064	NF-kappa B signaling pathway	0.0392799	0.0153328	8.15348e-06	0.000266647	0.000218836	CXCL8/CXCL1/CXCL3/CXCL2/TNF/ICAM1/TNFAIP3/BIRC3/PTGS2/IL1B/BCL2A1/LTB/RELB/NFKBIA/NFKB2/NFKB1/TRAF1/LYN/BIRC2/BCL2/DDX58/PIDD1/TNFRSF11A/PRKCQ	24
hsa04659	Th17 cell differentiation	0.0360065	0.013463	9.03887e-06	0.000266647	0.000218836	IL6/IL1B/NFKBIA/NFKBIE/NFKB1/NFATC2/IL1RAP/JUN/FOS/RORA/IFNGR2/IFNGR1/PPP3CC/IL27RA/TGFBR1/NFKBIB/IL6ST/HLA-DMB/HLA-DPB1/PRKCQ/IL21R/GATA3	22
hsa04933	AGE-RAGE signaling pathway in diabetic complications	0.0360065	0.0162678	0.000217206	0.00427173	0.00350579	CXCL8/IL6/TNF/ICAM1/IL1B/CCL2/IL1A/VEGFA/EDN1/NFKB1/JUN/F3/TGFB2/PIM1/BCL2/THBD/TGFBR1/COL3A1/PLCD4/AGER/FOXO1/PIK3R3	22
hsa04061	Viral protein interaction with cytokine and cytokine receptor	0.0310966	0.00617053	1.68243e-10	2.48158e-08	2.03662e-08	CXCL8/CXCL1/IL6/CCL20/CXCL3/CXCL2/CXCL5/TNF/CXCL6/CCL2/IL24/CXCL11/TNFRSF10A/IL6ST/TNFRSF14/ACKR4/ACKR3/CXCL14/CCR10	19
hsa04620	Toll-like receptor signaling pathway	0.0310966	0.013463	0.000321466	0.00526846	0.00432381	CXCL8/IL6/TNF/IL1B/TLR2/MAP3K8/NFKBIA/NFKB1/CXCL11/JUN/FOS/MAP2K1/IFNAR2/IFNA1/IRF5/TLR1/TLR5/PIK3R3/MAP2K6	19
hsa04658	Th1 and Th2 cell differentiation	0.0278232	0.0112191	0.000263202	0.00456733	0.00374839	NFKBIA/NFKBIE/NFKB1/NFATC2/JUN/FOS/IFNGR2/RUNX3/DLL1/IFNGR1/PPP3CC/NFKBIB/HLA-DMB/HLA-DPB1/PRKCQ/MAML3/GATA3	17
hsa05321	Inflammatory bowel disease	0.0261866	0.0065445	3.50368e-07	1.72264e-05	1.41376e-05	IL6/TNF/IL1B/TLR2/IL1A/NFKB1/JUN/RORA/IFNGR2/IFNGR1/TGFB2/HLA-DMB/HLA-DPB1/IL21R/TLR5/GATA3	16
hsa05134	Legionellosis	0.0261866	0.00972326	0.00013789	0.00290554	0.00238456	CXCL8/CXCL1/IL6/CXCL3/CXCL2/TNF/IL1B/TLR2/NFKBIA/NFKB2/BNIP3/NFKB1/NAIP/HSPA2/TLR5/HSPA1L	16
hsa05140	Leishmaniasis	0.0245499	0.0091623	0.000236803	0.00436606	0.0035832	TNF/PTGS2/IL1B/TLR2/IL1A/NFKBIA/NFKB1/JUN/FOS/IFNGR2/IFNGR1/TGFB2/NFKBIB/HLA-DMB/HLA-DPB1	15
hsa05144	Malaria	0.0212766	0.00579656	1.45014e-05	0.000388902	0.00031917	CXCL8/IL6/TNF/ICAM1/CSF3/IL1B/CCL2/TLR2/SDC2/TGFB2/MET/ACKR1/THBS4	13
hsa04640	Hematopoietic cell lineage	0.0212766	0.0078534	0.000543978	0.00802368	0.006585	IL6/TNF/CSF2/CSF3/IL1B/IL1A/CD55/IL7R/IL11/IL11RA/HLA-DMB/HLA-DPB1/GP1BA	13
hsa05150	Staphylococcus aureus infection	0.0180033	0.0052356	0.000136517	0.00290554	0.00238456	ICAM1/CFB/KRT16/FPR1/SELPLG/KRT19/C5AR1/HLA-DMB/HLA-DPB1/MASP2/KRT15	11
