## Supplementary tables 1-13 for "Oral epithelial cells distinguish between *Candida* species with high or low pathogenic potential through miRNA regulation": Table S7 .xlsx

### Sheet: Sheet 1
GO term analysis results of C. albicans MOI 11 stimulus after 6 hours.
ONTOLOGY	ID	Description	GeneRatio	BgRatio	pvalue	p.adjust	qvalue	geneID	Count
MF	GO:0038023	signaling receptor activity	0.0866084	0.0395047	1.85652e-17	5.0683e-15	4.69667e-15	HCAR3/ICAM1/HCAR2/NR4A2/TLR2/NR4A1/GPR146/NR4A3/GPRC5D/GRIK1/FZD8/MRGPRX4/ACVR1C/IL13RA2/IL7R/TNFRSF9/PLAUR/BDKRB1/TACR2/EBI3/GPR3/SDC4/VLDLR/MRGPRX3/IL1RAP/DDR2/GPRC5A/S1PR3/TREM1/PDGFRA/EPHA2/IL1RL1/RORA/PAQR5/GPR157/NR1D1/IFNGR2/HRH1/GLRA4/ITGB8/NKX3-1/F3/IFNGR1/TNFRSF10A/JMJD6/CRLF1/IL27RA/NPC1/MET/KLRC3/THBD/IFNAR2/OSMR/TGFBR1/IL6ST/ANTXR2/FZD7/SORT1/CELSR3/ADGRF3/ADGRF4/NR1H3/OR10A6/KDR/FPR…	119
MF	GO:0060089	molecular transducer activity	0.0866084	0.0395047	1.85652e-17	5.0683e-15	4.69667e-15	HCAR3/ICAM1/HCAR2/NR4A2/TLR2/NR4A1/GPR146/NR4A3/GPRC5D/GRIK1/FZD8/MRGPRX4/ACVR1C/IL13RA2/IL7R/TNFRSF9/PLAUR/BDKRB1/TACR2/EBI3/GPR3/SDC4/VLDLR/MRGPRX3/IL1RAP/DDR2/GPRC5A/S1PR3/TREM1/PDGFRA/EPHA2/IL1RL1/RORA/PAQR5/GPR157/NR1D1/IFNGR2/HRH1/GLRA4/ITGB8/NKX3-1/F3/IFNGR1/TNFRSF10A/JMJD6/CRLF1/IL27RA/NPC1/MET/KLRC3/THBD/IFNAR2/OSMR/TGFBR1/IL6ST/ANTXR2/FZD7/SORT1/CELSR3/ADGRF3/ADGRF4/NR1H3/OR10A6/KDR/FPR…	119
MF	GO:0004888	transmembrane signaling receptor activity	0.0742358	0.0295654	1.5169e-19	1.24234e-16	1.15125e-16	HCAR3/ICAM1/HCAR2/GPR146/GPRC5D/GRIK1/FZD8/MRGPRX4/ACVR1C/IL13RA2/IL7R/BDKRB1/TACR2/EBI3/GPR3/VLDLR/MRGPRX3/IL1RAP/DDR2/GPRC5A/S1PR3/PDGFRA/EPHA2/IL1RL1/GPR157/IFNGR2/HRH1/GLRA4/F3/IFNGR1/TNFRSF10A/CRLF1/IL27RA/NPC1/MET/KLRC3/THBD/IFNAR2/OSMR/TGFBR1/IL6ST/ANTXR2/FZD7/SORT1/CELSR3/ADGRF3/ADGRF4/OR10A6/KDR/FPR1/IFNLR1/PDGFRB/LGR6/GRIN3A/OSCAR/S1PR5/ABCA7/LTB4R/SPHK2/PTPRH/TNFRSF14/BMPR1B/HTR1D/IL17…	102
BP	GO:0006954	inflammatory response	0.0721049	0.0346821	3.71387e-13	9.2531e-10	7.92813e-10	CXCL8/CXCL1/IL6/CCL20/CXCL3/CXCL2/CXCL5/TNF/ICAM1/CXCL6/TNFAIP3/PTX3/IL36G/BIRC3/SLC7A2/TNIP3/PTGS2/IL1B/CCL2/TNFAIP6/NFKBIZ/TLR2/IRAK2/IL1A/BMP2/RELB/ADM/SOCS3/NFKBIA/TNIP1/ZC3H12A/VNN1/NFKB1/NAMPT/CXCL11/ETS1/BDKRB1/IL1RAP/S1PR3/JUN/TREM1/FOS/HDAC9/ADAM8/C2CD4A/EPHA2/IL1RL1/RORA/NR1D1/CEBPB/MFHAS1/IL1RN/PTGES/HRH1/LYN/F3/IFNGR1/RIPK2/MGLL/BIRC2/MMP25/OSMR/IL6ST/SBNO2/NFKBID/KDM6B/ADCY7/NR1H3/KR…	99
BP	GO:0007186	G protein-coupled receptor signaling pathway	0.0691916	0.0343421	7.9239e-12	7.89696e-09	6.76617e-09	CXCL8/CXCL1/CCL20/CXCL3/CXCL2/HCAR3/CXCL5/CXCL6/HCAR2/CCL2/GPR146/GPRC5D/FZD8/ADM/MRGPRX4/EREG/PDE4B/EDN1/APLN/CXCL11/BDKRB1/TACR2/GPR3/MRGPRX3/GPRC5A/S1PR3/PTHLH/GPR157/HRH1/GLRA4/AREG/AKAP12/MCF2/MGLL/GNA15/MET/FZD7/SORT1/ADCY7/RAPGEFL1/CELSR3/ADGRF3/ADGRF4/OR10A6/FPR1/USP20/PDGFRB/ARHGEF6/LGR6/ARHGEF9/S1PR5/OBSCN/LTB4R/SPHK2/ARHGEF25/PDE8B/ARHGEF4/HTR1D/ACKR4/ACKR1/DAGLA/PTGER2/IQGAP2/GNG2/ADG…	95
BP	GO:0009617	response to bacterium	0.0648216	0.0289867	7.13707e-14	3.5564e-10	3.04715e-10	CXCL8/CXCL1/IL6/CCL20/CXCL3/CXCL2/CXCL5/TNF/ICAM1/CXCL6/CSF2/TNFAIP3/IL36G/CSF3/TNIP3/PTGS2/IL1B/CCL2/TLR2/CLDN1/IRAK2/BMP2/IL24/CD55/ADM/NFKBIA/DMBT1/NFKB2/ZC3H12A/BNIP3/PDE4B/EDN1/BCL3/NFKB1/CXCL11/TRIB1/BDKRB1/IRAK3/ARG2/JUN/FOS/ANKRD1/EPHA2/GCH1/CYP27B1/NOCT/NR1D1/CEBPB/IL1RN/PTGES/LYN/AKAP12/PELI1/TENT5A/IL27RA/RIPK2/THBD/KMO/NFKBIB/SBNO2/SPON2/NR1H3/H2BC6/IFI44/PLA2G6/IFNE/LYG1/ADAMTS13/VIL…	89
MF	GO:0030545	receptor regulator activity	0.0487627	0.0179414	4.37789e-15	5.12213e-13	4.74655e-13	CXCL8/CXCL1/IL6/CCL20/CXCL3/CXCL2/STC1/CXCL5/TNF/CXCL6/LIF/CSF2/IL36G/CSF3/IL1B/HBEGF/CCL2/INHBB/IL1A/LTB/BMP2/IL24/STC2/ADM/PGF/INHBA/VEGFA/EREG/EDN1/APLN/NAMPT/CXCL11/OSGIN1/FST/TGFA/EBI3/PTHLH/IL11/SEMA3D/IL1RN/AREG/CRLF1/TGFB2/FGF5/BDNF/CMTM7/IL32/MTRNR2L8/SEMA6D/GDF9/SEMA4G/INHBE/BMP8B/IFNE/NRG4/IFNA1/ERFE/THBS4/BMP4/NTF4/CXCL14/SEMA3G/CGB2/AMH/FLRT3/GDF6/WNT9A	67
BP	GO:0002237	response to molecule of bacterial origin	0.0473416	0.0188711	7.05469e-13	9.59851e-10	8.22408e-10	CXCL8/CXCL1/IL6/CXCL3/CXCL2/CXCL5/TNF/ICAM1/CXCL6/CSF2/TNFAIP3/IL36G/CSF3/TNIP3/PTGS2/IL1B/CCL2/TLR2/CLDN1/IRAK2/IL24/CD55/ADM/NFKBIA/NFKB2/ZC3H12A/PDE4B/EDN1/NFKB1/CXCL11/TRIB1/BDKRB1/IRAK3/JUN/FOS/ANKRD1/GCH1/CYP27B1/NOCT/NR1D1/CEBPB/IL1RN/PTGES/LYN/AKAP12/PELI1/RIPK2/THBD/KMO/NFKBIB/SBNO2/SPON2/NR1H3/ADAMTS13/PTGER2/PLSCR3/TNFRSF11A/C5AR1/TRIM6/TBXA2R/ALPL/IRF5/PTPN22/TLR1/TIMP4	65
MF	GO:0048018	receptor ligand activity	0.0473071	0.0164252	4.67693e-16	9.57601e-14	8.87385e-14	CXCL8/CXCL1/IL6/CCL20/CXCL3/CXCL2/STC1/CXCL5/TNF/CXCL6/LIF/CSF2/IL36G/CSF3/IL1B/HBEGF/CCL2/INHBB/IL1A/LTB/BMP2/IL24/STC2/ADM/PGF/INHBA/VEGFA/EREG/EDN1/APLN/NAMPT/CXCL11/OSGIN1/TGFA/EBI3/PTHLH/IL11/SEMA3D/IL1RN/AREG/CRLF1/TGFB2/FGF5/BDNF/CMTM7/IL32/SEMA6D/GDF9/SEMA4G/INHBE/BMP8B/IFNE/NRG4/IFNA1/ERFE/THBS4/BMP4/NTF4/CXCL14/SEMA3G/CGB2/AMH/FLRT3/GDF6/WNT9A	65
MF	GO:0030546	signaling receptor activator activity	0.0473071	0.0167621	1.4496e-15	2.0134e-13	1.86577e-13	CXCL8/CXCL1/IL6/CCL20/CXCL3/CXCL2/STC1/CXCL5/TNF/CXCL6/LIF/CSF2/IL36G/CSF3/IL1B/HBEGF/CCL2/INHBB/IL1A/LTB/BMP2/IL24/STC2/ADM/PGF/INHBA/VEGFA/EREG/EDN1/APLN/NAMPT/CXCL11/OSGIN1/TGFA/EBI3/PTHLH/IL11/SEMA3D/IL1RN/AREG/CRLF1/TGFB2/FGF5/BDNF/CMTM7/IL32/SEMA6D/GDF9/SEMA4G/INHBE/BMP8B/IFNE/NRG4/IFNA1/ERFE/THBS4/BMP4/NTF4/CXCL14/SEMA3G/CGB2/AMH/FLRT3/GDF6/WNT9A	65
BP	GO:0032496	response to lipopolysaccharide	0.0458849	0.0180211	7.70501e-13	9.59851e-10	8.22408e-10	CXCL8/CXCL1/IL6/CXCL3/CXCL2/CXCL5/TNF/ICAM1/CXCL6/CSF2/TNFAIP3/IL36G/CSF3/TNIP3/PTGS2/IL1B/CCL2/TLR2/CLDN1/IRAK2/IL24/CD55/ADM/NFKBIA/NFKB2/ZC3H12A/PDE4B/EDN1/NFKB1/CXCL11/TRIB1/BDKRB1/IRAK3/JUN/FOS/ANKRD1/GCH1/CYP27B1/NOCT/NR1D1/CEBPB/IL1RN/PTGES/LYN/AKAP12/PELI1/RIPK2/THBD/KMO/NFKBIB/SBNO2/SPON2/NR1H3/ADAMTS13/PTGER2/PLSCR3/TNFRSF11A/C5AR1/TRIM6/TBXA2R/ALPL/PTPN22/TIMP4	63
MF	GO:0004930	G protein-coupled receptor activity	0.0363901	0.0122978	3.6392e-13	3.72563e-11	3.45246e-11	HCAR3/HCAR2/GPR146/GPRC5D/FZD8/MRGPRX4/BDKRB1/TACR2/GPR3/MRGPRX3/GPRC5A/S1PR3/GPR157/HRH1/FZD7/CELSR3/ADGRF3/ADGRF4/OR10A6/FPR1/PDGFRB/S1PR5/LTB4R/SPHK2/HTR1D/ACKR4/ACKR1/PTGER2/ADGRA2/ADGRG1/GPR19/LTB4R2/C5AR1/TAS2R5/GPR160/F2RL2/OR2A7/TBXA2R/NPR3/ACKR3/OPRL1/GABBR2/VN1R1/OR2A4/GPR173/CCR10/SMO/GP1BA/MC1R/ADORA1	50
MF	GO:0005126	cytokine receptor binding	0.0349345	0.0133929	1.73647e-10	1.58019e-08	1.46432e-08	CXCL8/CXCL1/IL6/CCL20/CXCL3/CXCL2/CXCL5/TNF/CXCL6/LIF/CSF2/IL36G/CSF3/IL1B/CCL2/INHBB/IL1A/LTB/BMP2/PGF/INHBA/VEGFA/CXCL11/EBI3/TRAF1/IL1RAP/IL11/IL1RN/CRLF1/BID/TGFB2/SNX25/SPRED1/TGFBR1/IL6ST/GDF9/INHBE/BMP8B/PIDD1/IFNE/IFNA1/BMP4/CXCL14/AMH/RASL11B/GDF6/TLR5/GATA3	48
BP	GO:0071216	cellular response to biotic stimulus	0.0335033	0.0134308	2.03244e-09	1.26596e-06	1.08468e-06	CXCL8/CXCL1/IL6/CXCL3/CXCL2/CXCL5/TNF/ICAM1/CXCL6/CSF2/TNFAIP3/IL36G/CSF3/TNIP3/IL1B/CCL2/TLR2/IRAK2/IL24/CD55/NFKBIA/ZC3H12A/PDE4B/NFKB1/CXCL11/TRIB1/ANKRD1/NR1D1/CEBPB/IL1RN/LYN/RIPK2/KMO/NFKBIB/SBNO2/SPON2/NR1H3/IGFBPL1/EME1/ADAMTS13/PLSCR3/SLX4/TBXA2R/PTPN22/TLR1/TXNIP	46
BP	GO:0071219	cellular response to molecule of bacterial origin	0.0305899	0.0115607	1.43108e-09	1.01872e-06	8.72849e-07	CXCL8/CXCL1/IL6/CXCL3/CXCL2/CXCL5/TNF/ICAM1/CXCL6/CSF2/TNFAIP3/IL36G/CSF3/TNIP3/IL1B/CCL2/TLR2/IRAK2/IL24/CD55/NFKBIA/ZC3H12A/PDE4B/NFKB1/CXCL11/TRIB1/ANKRD1/NR1D1/CEBPB/IL1RN/LYN/RIPK2/KMO/NFKBIB/SBNO2/SPON2/NR1H3/ADAMTS13/PLSCR3/TBXA2R/PTPN22/TLR1	42
BP	GO:0071222	cellular response to lipopolysaccharide	0.0298616	0.0110507	1.10914e-09	9.21143e-07	7.89243e-07	CXCL8/CXCL1/IL6/CXCL3/CXCL2/CXCL5/TNF/ICAM1/CXCL6/CSF2/TNFAIP3/IL36G/CSF3/TNIP3/IL1B/CCL2/TLR2/IRAK2/IL24/CD55/NFKBIA/ZC3H12A/PDE4B/NFKB1/CXCL11/TRIB1/ANKRD1/NR1D1/CEBPB/IL1RN/LYN/RIPK2/KMO/NFKBIB/SBNO2/SPON2/NR1H3/ADAMTS13/PLSCR3/TBXA2R/PTPN22	41
MF	GO:0005125	cytokine activity	0.0298399	0.00774933	1.47502e-15	2.0134e-13	1.86577e-13	CXCL8/CXCL1/IL6/CCL20/CXCL3/CXCL2/CXCL5/TNF/CXCL6/LIF/CSF2/IL36G/CSF3/IL1B/CCL2/INHBB/IL1A/LTB/BMP2/IL24/INHBA/VEGFA/EDN1/NAMPT/CXCL11/EBI3/IL11/IL1RN/AREG/CRLF1/TGFB2/CMTM7/IL32/GDF9/INHBE/BMP8B/IFNE/IFNA1/BMP4/CXCL14/GDF6	41
BP	GO:0006959	humoral immune response	0.024035	0.00816049	4.12981e-09	1.8708e-06	1.60292e-06	CXCL8/CXCL1/IL6/CXCL3/CXCL2/CXCL5/TNF/CXCL6/IL1B/CCL2/CD55/CD83/DMBT1/BCL3/CXCL11/CFB/EBI3/TREM1/PI3/BCL2/SUSD4/SPON2/H2BC6/PLA2G6/IFNE/IFNA1/SPINK5/C5AR1/RGCC/TNFRSF21/H2BC8/MASP2/GATA3	33
BP	GO:1990868	response to chemokine	0.0138383	0.00314519	3.71312e-09	1.85025e-06	1.58531e-06	CXCL8/CXCL1/CCL20/CXCL3/CXCL2/CXCL5/CXCL6/CCL2/DUSP1/ZC3H12A/EDN1/CXCL11/LOX/LRCH1/ACKR4/ACKR1/DOCK8/ACKR3/CCR10	19
BP	GO:1990869	cellular response to chemokine	0.0138383	0.00314519	3.71312e-09	1.85025e-06	1.58531e-06	CXCL8/CXCL1/CCL20/CXCL3/CXCL2/CXCL5/CXCL6/CCL2/DUSP1/ZC3H12A/EDN1/CXCL11/LOX/LRCH1/ACKR4/ACKR1/DOCK8/ACKR3/CCR10	19
