## Supplementary tables 1-13 for "Oral epithelial cells distinguish between *Candida* species with high or low pathogenic potential through miRNA regulation": Table S8 .xlsx

### Sheet: Sheet 1
KEGG analysis results of C. parapsilosis MOI 11 stimulus after 6 hours.
ID	Description	GeneRatio	BgRatio	pvalue	p.adjust	qvalue	geneID	Count
hsa05200	Pathways in cancer	0.168067	0.0755582	0.000508521	0.0205246	0.0176504	EGLN3/PGF/FZD8/SLC2A1/VEGFA/PPARD/JUN/HHIP/RET/ETS1/PTGS2/DLL1/FGF5/KITLG/WNT10A/ADCY1/WNT4/BDKRB1/PIK3R3/FGF1	20
hsa04010	MAPK signaling pathway	0.109244	0.0420654	0.00134182	0.0258088	0.0221946	PGF/DUSP6/DUSP4/VEGFA/JUN/DUSP5/FGF5/KITLG/PLA2G4C/MAP2K6/FGF1/CD14/KDR	13
hsa04015	Rap1 signaling pathway	0.10084	0.0283094	0.000117357	0.00964756	0.00829654	ITGB3/PGF/VEGFA/THBS1/FGF5/KITLG/ADCY1/PIK3R3/MAP2K6/FGF1/VAV3/KDR	12
hsa04014	Ras signaling pathway	0.092437	0.0287081	0.000549767	0.0205246	0.0176504	KSR1/PGF/VEGFA/ETS1/FGF5/KITLG/RGL1/PLA2G4C/PIK3R3/FGF1/KDR	11
hsa04066	HIF-1 signaling pathway	0.0840336	0.0153509	1.11031e-05	0.00248709	0.00213881	EGLN3/HK2/PFKFB3/ENO2/ALDOA/SLC2A1/PDK1/VEGFA/TFRC/PIK3R3	10
hsa04024	cAMP signaling pathway	0.0756303	0.0229266	0.00149783	0.0258088	0.0221946	EDN2/HCAR3/JUN/HHIP/HCAR2/HCN2/ADCY1/PIK3R3/VAV3	9
hsa05146	Amoebiasis	0.0672269	0.0129585	0.000129208	0.00964756	0.00829654	GNA15/ARG2/RAB7B/ADCY1/COL3A1/PIK3R3/SERPINB13/CD14	8
hsa05224	Breast cancer	0.0672269	0.0205343	0.00287631	0.0448898	0.0386035	FZD8/JUN/DLL1/FGF5/WNT10A/WNT4/PIK3R3/FGF1	8
hsa04080	Neuroactive ligand-receptor interaction	0.0588235	0.0129585	0.000789721	0.0215771	0.0185555	APLN/ADM/EDN2/GABRQ/VIPR1/BDKRB1/CHRNA10	7
hsa04370	VEGF signaling pathway	0.0504202	0.00976874	0.000954809	0.0215771	0.0185555	VEGFA/SH2D2A/PTGS2/PLA2G4C/PIK3R3/KDR	6
hsa05230	Central carbon metabolism in cancer	0.0504202	0.0105662	0.0014512	0.0258088	0.0221946	HK2/PGAM4/SLC2A1/PDK1/RET/PIK3R3	6
hsa04913	Ovarian steroidogenesis	0.0420168	0.00478469	0.000204602	0.0114577	0.0098532	PTGS2/ADCY1/PLA2G4C/CYP1B1/STAR	5
hsa04923	Regulation of lipolysis in adipocytes	0.0420168	0.00618022	0.000716215	0.0215771	0.0185555	IRS2/PTGS2/ADCY1/PRKG2/PIK3R3	5
hsa04640	Hematopoietic cell lineage	0.0420168	0.00657895	0.000963263	0.0215771	0.0185555	ITGB3/CSF3/KITLG/TFRC/CD14	5
hsa00051	Fructose and mannose metabolism	0.0336134	0.00518341	0.00300601	0.0448898	0.0386035	HK2/PFKFB3/ALDOA/PFKFB4	4
