## Supplementary tables 1-13 for "Oral epithelial cells distinguish between *Candida* species with high or low pathogenic potential through miRNA regulation": Table S9 .xlsx

### Sheet: Sheet 1
GO term analysis results of C. parapsilosis MOI 11 stimulus after 6 hours.
ONTOLOGY	ID	Description	GeneRatio	BgRatio	pvalue	p.adjust	qvalue	geneID	Count
BP	GO:0007169	transmembrane receptor protein tyrosine kinase signaling pathway	0.146939	0.0453266	3.39161e-10	5.95207e-07	4.738e-07	SPRY1/APLN/ERRFI1/SPRY4/ITGB3/F3/PGF/IGFBP3/GPRC5A/VEGFA/SH2D2A/UBASH3B/LOX/IRS2/CEACAM1/FAM83A/HHIP/SH3TC2/THBS1/NRG1/KANK1/RET/DLL1/FGF5/SHB/EPHA4/MMRN2/SULF1/SESN3/WNT4/FSTL4/PIK3R3/IGFBP5/FGF1/VAV3/KDR	36
BP	GO:0001944	vasculature development	0.138776	0.0431465	1.366e-09	9.24998e-07	7.36321e-07	ANGPTL4/APLN/HK2/ADM/FOSL1/ERRFI1/ITGB3/F3/PGF/PRDM1/FZD8/VEGFA/SH2D2A/LOX/CEACAM1/JUN/THBS1/HMGA2/ETS1/PTGS2/DLL1/SHB/ADAMTS6/TMEM100/MMRN2/SULF1/WNT4/COL3A1/HPGD/CYP1B1/PIK3R3/FGF1/VAV3/KDR	34
BP	GO:0072358	cardiovascular system development	0.138776	0.0436915	1.89172e-09	1.03855e-06	8.26713e-07	ANGPTL4/APLN/HK2/ADM/FOSL1/ERRFI1/ITGB3/F3/PGF/PRDM1/FZD8/VEGFA/SH2D2A/LOX/CEACAM1/JUN/THBS1/HMGA2/ETS1/PTGS2/DLL1/SHB/ADAMTS6/TMEM100/MMRN2/SULF1/WNT4/COL3A1/HPGD/CYP1B1/PIK3R3/FGF1/VAV3/KDR	34
BP	GO:0001568	blood vessel development	0.134694	0.0409665	1.40406e-09	9.24998e-07	7.36321e-07	ANGPTL4/APLN/HK2/ADM/FOSL1/ITGB3/F3/PGF/PRDM1/FZD8/VEGFA/SH2D2A/LOX/CEACAM1/JUN/THBS1/HMGA2/ETS1/PTGS2/DLL1/SHB/ADAMTS6/TMEM100/MMRN2/SULF1/WNT4/COL3A1/HPGD/CYP1B1/PIK3R3/FGF1/VAV3/KDR	33
BP	GO:0070848	response to growth factor	0.130612	0.0441457	3.25854e-08	1.07336e-05	8.54423e-06	SPRY1/APLN/ANKRD1/ERRFI1/SPRY4/ITGB3/FST/PGF/RNF165/DUSP6/VEGFA/SMURF2/LOX/JUN/HHIP/THBS1/DLL1/FGF5/FOXD1/WNT10A/TMEM100/MMRN2/SULF1/WNT4/COL3A1/SOX2/HPGD/RASL11B/STAR/FGF1/KDR/SOX6	32
BP	GO:0048514	blood vessel morphogenesis	0.126531	0.0356072	7.07792e-10	7.77156e-07	6.18635e-07	ANGPTL4/APLN/HK2/ADM/ITGB3/F3/PGF/PRDM1/FZD8/VEGFA/SH2D2A/LOX/CEACAM1/JUN/THBS1/HMGA2/ETS1/PTGS2/DLL1/SHB/TMEM100/MMRN2/SULF1/WNT4/COL3A1/HPGD/CYP1B1/PIK3R3/FGF1/VAV3/KDR	31
BP	GO:0043408	regulation of MAPK cascade	0.126531	0.042329	4.31844e-08	1.29318e-05	1.0294e-05	SPRY1/INHBB/TRIB1/ERRFI1/SPRY4/SEMA7A/KSR1/AKAP12/IGFBP3/DUSP6/FZD8/DUSP4/VEGFA/CEACAM1/JUN/TRIB3/DUSP5/THBS1/NRG1/RET/MAP3K9/KITLG/TP73/EPHA4/SOX2/TNIK/LRRK2/MAP2K6/FGF1/KDR/CHRNA10	31
BP	GO:0071363	cellular response to growth factor stimulus	0.122449	0.0422382	1.42866e-07	3.13733e-05	2.49739e-05	SPRY1/APLN/ANKRD1/ERRFI1/SPRY4/ITGB3/FST/PGF/RNF165/VEGFA/SMURF2/LOX/JUN/HHIP/THBS1/DLL1/FGF5/FOXD1/WNT10A/TMEM100/MMRN2/SULF1/WNT4/COL3A1/HPGD/RASL11B/STAR/FGF1/KDR/SOX6	30
BP	GO:0001525	angiogenesis	0.106122	0.030248	2.41964e-08	8.85587e-06	7.04949e-06	ANGPTL4/APLN/HK2/ADM/ITGB3/F3/PGF/FZD8/VEGFA/SH2D2A/CEACAM1/JUN/THBS1/HMGA2/ETS1/PTGS2/DLL1/SHB/TMEM100/MMRN2/SULF1/CYP1B1/PIK3R3/FGF1/VAV3/KDR	26
BP	GO:0001666	response to hypoxia	0.0897959	0.0237987	8.59116e-08	2.35827e-05	1.87724e-05	STC1/CA9/ANGPTL4/EGLN3/ANKRD1/HK2/NDRG1/STC2/ADM/PGF/BNIP3/SLC2A1/HILPDA/PDK1/VEGFA/PPARD/PLOD2/THBS1/ETS1/PTGS2/SCN2A/UCP3	22
BP	GO:0043405	regulation of MAP kinase activity	0.0857143	0.0224362	1.38651e-07	3.13733e-05	2.49739e-05	SPRY1/TRIB1/SPRY4/KSR1/DUSP6/FZD8/DUSP4/VEGFA/TRIB3/DUSP5/THBS1/NRG1/RET/MAP3K9/KITLG/TP73/EPHA4/TNIK/LRRK2/MAP2K6/FGF1	21
MF	GO:0030545	receptor regulator activity	0.0816327	0.0166427	4.15713e-09	1.28326e-06	1.09657e-06	STC1/APLN/INHBB/STC2/ADM/SEMA7A/FST/PGF/EDN2/PTHLH/CSF3/VEGFA/NRG1/FGF5/KITLG/WNT10A/WNT4/CXCL14/SEMA3G/FGF1	20
MF	GO:0048018	receptor ligand activity	0.077551	0.0152933	5.92039e-09	1.28326e-06	1.09657e-06	STC1/APLN/INHBB/STC2/ADM/SEMA7A/PGF/EDN2/PTHLH/CSF3/VEGFA/NRG1/FGF5/KITLG/WNT10A/WNT4/CXCL14/SEMA3G/FGF1	19
MF	GO:0030546	signaling receptor activator activity	0.077551	0.0156531	8.72965e-09	1.28326e-06	1.09657e-06	STC1/APLN/INHBB/STC2/ADM/SEMA7A/PGF/EDN2/PTHLH/CSF3/VEGFA/NRG1/FGF5/KITLG/WNT10A/WNT4/CXCL14/SEMA3G/FGF1	19
BP	GO:0044706	multi-multicellular organism process	0.0734694	0.011536	3.61389e-10	5.95207e-07	4.738e-07	STC1/STC2/ADM/FOSL1/PGF/PRDM1/MAFF/PTHLH/SLC2A1/PPARD/SMURF2/ETS1/PTGS2/STOX2/WNT4/PLA2G4C/HPGD/IGFBP5	18
BP	GO:0090287	regulation of cellular response to growth factor stimulus	0.0734694	0.0163503	9.89738e-08	2.50784e-05	1.9963e-05	SPRY1/APLN/SPRY4/ITGB3/FST/RNF165/VEGFA/SMURF2/LOX/HHIP/THBS1/DLL1/FOXD1/MMRN2/SULF1/WNT4/RASL11B/FGF1	18
BP	GO:0007565	female pregnancy	0.0653061	0.010446	4.67516e-09	2.2e-06	1.75125e-06	STC1/STC2/ADM/FOSL1/PGF/PRDM1/PTHLH/SLC2A1/PPARD/SMURF2/ETS1/PTGS2/STOX2/WNT4/HPGD/IGFBP5	16
BP	GO:1904018	positive regulation of vasculature development	0.0653061	0.0113543	1.59533e-08	6.56878e-06	5.22891e-06	ANGPTL4/HK2/ADM/F3/PGF/VEGFA/CEACAM1/THBS1/HMGA2/ETS1/PTGS2/DLL1/TMEM100/CYP1B1/FGF1/KDR	16
BP	GO:0045766	positive regulation of angiogenesis	0.0571429	0.0100827	1.55595e-07	3.17408e-05	2.52664e-05	ANGPTL4/HK2/ADM/F3/PGF/VEGFA/THBS1/HMGA2/ETS1/PTGS2/DLL1/CYP1B1/FGF1/KDR	14
BP	GO:0040037	negative regulation of fibroblast growth factor receptor signaling pathway	0.0244898	0.00118085	1.72087e-07	3.17408e-05	2.52664e-05	SPRY1/APLN/SPRY4/THBS1/SULF1/WNT4	6
