## Supplementary tables 1-13 for "Oral epithelial cells distinguish between *Candida* species with high or low pathogenic potential through miRNA regulation": Table S10 .xlsx

### Sheet: Sheet 1
	KEGG analysis results of C. parapsilosis MOI 51 stimulus after 6 hours.
ID	Description	GeneRatio	BgRatio	pvalue	p.adjust	qvalue	geneID (ENTREZ)	Count
hsa04066	HIF-1 signaling pathway	18/299	84/5398	4.90282e-07	0.000134828	0.000123345	112399/2026/5209/6513/3099/5163/7422/230/2872/1906/5054/54583/5230/3939/7010/7099/816/7037	18
hsa04060	Cytokine-cytokine receptor interaction	20/299	128/5398	1.98942e-05	0.00273545	0.00250248	3625/9173/56477/1436/3623/3603/130399/3439/268/8792/8744/1489/2920/10663/8741/53342/8808/3601/1270/9547	20
hsa00500	Starch and sucrose metabolism	8/299	25/5398	3.81219e-05	0.00349451	0.00319689	3099/278/276/279/2632/2997/2821/280	8
hsa05323	Rheumatoid arthritis	11/299	56/5398	0.000198354	0.0136368	0.0124754	7422/2353/3725/8792/7010/3383/2920/8741/942/4312/7099	11
hsa04973	Carbohydrate digestion and absorption	7/299	28/5398	0.000643636	0.0354	0.0323851	6518/3099/278/276/279/280/5330	7
