## Supplementary tables 1-13 for "Oral epithelial cells distinguish between *Candida* species with high or low pathogenic potential through miRNA regulation": Table S11.xlsx

### Sheet: Sheet 1
GO term analysis results of C. parapsilosis MOI 51 stimulus after 6 hours.
ONTOLOGY	ID	Description	GeneRatio	BgRatio	pvalue	p.adjust	qvalue	geneID	Count
MF	GO:0038023	signaling receptor activity	0.0862866	0.0389199	1.38984e-08	1.9152e-06	1.75852e-06	PTPRB/VLDLR/PAQR6/ITGB3/HCAR2/GPR146/RET/GPRC5A/TRPV4/IL1RL1/RORA/PPARD/TREM1/KDR/ADGRB1/CSF1R/GRIN3B/FZD8/HCAR3/L1CAM/ACKR2/PLXNB3/PTPRH/ANXA9/ACVR1C/RTN4RL1/S1PR4/GPR162/GPC6/NECTIN1/NOTCH3/NR4A1/LRP1/TNFRSF11A/CNTNAP1/F3/EVI2A/TEK/GIPR/ICAM1/OR10A6/F2RL2/HPGD/CXCR6/TAS2R14/LY96/ZACN/CD74/CHRNA3/CD86/RAMP1/IL1RL2/C3AR1/IL15RA/TLR4/CMKLR1	56
MF	GO:0060089	molecular transducer activity	0.0862866	0.0389199	1.38984e-08	1.9152e-06	1.75852e-06	PTPRB/VLDLR/PAQR6/ITGB3/HCAR2/GPR146/RET/GPRC5A/TRPV4/IL1RL1/RORA/PPARD/TREM1/KDR/ADGRB1/CSF1R/GRIN3B/FZD8/HCAR3/L1CAM/ACKR2/PLXNB3/PTPRH/ANXA9/ACVR1C/RTN4RL1/S1PR4/GPR162/GPC6/NECTIN1/NOTCH3/NR4A1/LRP1/TNFRSF11A/CNTNAP1/F3/EVI2A/TEK/GIPR/ICAM1/OR10A6/F2RL2/HPGD/CXCR6/TAS2R14/LY96/ZACN/CD74/CHRNA3/CD86/RAMP1/IL1RL2/C3AR1/IL15RA/TLR4/CMKLR1	56
BP	GO:0001568	blood vessel development	0.0830721	0.0412319	7.65684e-07	0.000367358	0.000337169	ANGPTL4/PTPRB/APLN/LOX/PTGS2/ITGB3/HK2/PGF/PRDM1/ADM/EGR1/HIF3A/EYA1/LOXL2/RORA/TSPAN12/ANG/VEGFA/HOXB13/SMAD6/PDGFB/KDR/ITGA5/EDN1/ADGRB1/FZD8/CREB3L1/SERPINE1/BMPER/EGLN1/FGF1/LYL1/PGK1/CCN2/JUN/NOTCH3/NR4A1/LRP1/FAP/F3/TEK/PCSK5/WNT7B/HPGD/ETV2/PDE3B/NRARP/COL3A1/RAMP1/C3AR1/DCN/CYP1B1/HHEX	53
BP	GO:0048514	blood vessel morphogenesis	0.0752351	0.036099	9.86335e-07	0.000401962	0.00036893	ANGPTL4/PTPRB/APLN/LOX/PTGS2/ITGB3/HK2/PGF/PRDM1/ADM/HIF3A/EYA1/LOXL2/RORA/TSPAN12/ANG/VEGFA/HOXB13/KDR/ITGA5/EDN1/ADGRB1/FZD8/CREB3L1/SERPINE1/BMPER/EGLN1/FGF1/PGK1/CCN2/JUN/NOTCH3/NR4A1/LRP1/FAP/F3/TEK/WNT7B/HPGD/ETV2/PDE3B/NRARP/COL3A1/RAMP1/C3AR1/DCN/CYP1B1/HHEX	48
BP	GO:0036293	response to decreased oxygen levels	0.0721003	0.0242343	2.09453e-11	4.5221e-08	4.15048e-08	CA9/STC1/EGLN3/ANGPTL4/NDRG1/SLC2A1/BNIP3/PTGS2/HK2/PGF/ADM/STC2/PDK1/PLOD2/EGR1/HIF3A/LOXL2/RORA/ANG/VEGFA/BNIP3L/PPARD/ITPR1/MGARP/EDN1/HILPDA/DDIT4/FAM162A/EGLN1/ARNT2/ERO1A/SIRT4/PAM/PLOD1/PGK1/LDHA/CCN2/AK4/PDK3/NOL3/TEK/ICAM1/AQP3/UCP3/UCP2/ALDH3A1	46
BP	GO:0070482	response to oxygen levels	0.0721003	0.0259172	2.15667e-10	3.10417e-07	2.84908e-07	CA9/STC1/EGLN3/ANGPTL4/NDRG1/SLC2A1/BNIP3/PTGS2/HK2/PGF/ADM/STC2/PDK1/PLOD2/EGR1/HIF3A/LOXL2/RORA/ANG/VEGFA/BNIP3L/PPARD/ITPR1/MGARP/EDN1/HILPDA/DDIT4/FAM162A/EGLN1/ARNT2/ERO1A/SIRT4/PAM/PLOD1/PGK1/LDHA/CCN2/AK4/PDK3/NOL3/TEK/ICAM1/AQP3/UCP3/UCP2/ALDH3A1	46
BP	GO:0006935	chemotaxis	0.0721003	0.0339953	1.02399e-06	0.000401962	0.00036893	EDN2/VLDLR/LOX/ITGB3/PGF/RET/RNF165/TRPV4/HOXB9/KIF5A/IGSF9/VEGFA/CCL28/PDGFB/KDR/TUBB3/EDN1/CSF1R/MST1L/L1CAM/SERPINE1/IL16/FGF1/ACKR2/PLXNB3/SEMA4B/DUSP1/SEMA5B/GLI2/NECTIN1/DOCK2/NR4A1/LRP1/CXADR/TNFRSF11A/F3/GRB7/CDH4/CXCL2/LAMA2/CXCR6/CD74/BST1/C3AR1/CMKLR1/CXCL14	46
BP	GO:0042330	taxis	0.0721003	0.0341636	1.17645e-06	0.000423326	0.000388538	EDN2/VLDLR/LOX/ITGB3/PGF/RET/RNF165/TRPV4/HOXB9/KIF5A/IGSF9/VEGFA/CCL28/PDGFB/KDR/TUBB3/EDN1/CSF1R/MST1L/L1CAM/SERPINE1/IL16/FGF1/ACKR2/PLXNB3/SEMA4B/DUSP1/SEMA5B/GLI2/NECTIN1/DOCK2/NR4A1/LRP1/CXADR/TNFRSF11A/F3/GRB7/CDH4/CXCL2/LAMA2/CXCR6/CD74/BST1/C3AR1/CMKLR1/CXCL14	46
BP	GO:0001666	response to hypoxia	0.0705329	0.0233087	1.93519e-11	4.5221e-08	4.15048e-08	CA9/STC1/EGLN3/ANGPTL4/NDRG1/SLC2A1/BNIP3/PTGS2/HK2/PGF/ADM/STC2/PDK1/PLOD2/EGR1/HIF3A/LOXL2/RORA/ANG/VEGFA/BNIP3L/PPARD/ITPR1/MGARP/EDN1/HILPDA/DDIT4/FAM162A/EGLN1/ARNT2/ERO1A/SIRT4/PAM/PLOD1/PGK1/LDHA/AK4/PDK3/NOL3/TEK/ICAM1/AQP3/UCP3/UCP2/ALDH3A1	45
MF	GO:0004888	transmembrane signaling receptor activity	0.0647149	0.0292524	1.01321e-06	9.97292e-05	9.15702e-05	PTPRB/VLDLR/HCAR2/GPR146/RET/GPRC5A/TRPV4/IL1RL1/KDR/ADGRB1/CSF1R/GRIN3B/FZD8/HCAR3/L1CAM/ACKR2/PLXNB3/PTPRH/ANXA9/ACVR1C/S1PR4/GPR162/TNFRSF11A/F3/EVI2A/TEK/GIPR/ICAM1/OR10A6/F2RL2/HPGD/CXCR6/TAS2R14/ZACN/CD74/CHRNA3/RAMP1/IL1RL2/C3AR1/IL15RA/TLR4/CMKLR1	42
MF	GO:0030545	receptor regulator activity	0.0585516	0.0181682	1.12702e-10	3.88257e-08	3.56493e-08	STC1/EDN2/INHBB/APLN/PGF/ADM/STC2/VEGFA/CCL28/WNT10A/PDGFB/FGF11/EDN1/MACC1/INHA/TAFA2/IL16/FGF1/SEMA4B/CGB3/SEMA5B/PTHLH/ZNF653/IFNA1/AMH/CCN2/GPI/TNFSF9/CTF1/WNT7B/UCN/CXCL2/LYNX1/TNFSF13/IL17D/OSGIN1/CNTF/CXCL14	38
MF	GO:0048018	receptor ligand activity	0.05547	0.0165014	1.02975e-10	3.88257e-08	3.56493e-08	STC1/EDN2/INHBB/APLN/PGF/ADM/STC2/VEGFA/CCL28/WNT10A/PDGFB/FGF11/EDN1/MACC1/INHA/TAFA2/IL16/FGF1/SEMA4B/CGB3/SEMA5B/PTHLH/IFNA1/AMH/CCN2/GPI/TNFSF9/CTF1/WNT7B/UCN/CXCL2/TNFSF13/IL17D/OSGIN1/CNTF/CXCL14	36
MF	GO:0030546	signaling receptor activator activity	0.05547	0.0168347	1.85022e-10	4.24934e-08	3.90169e-08	STC1/EDN2/INHBB/APLN/PGF/ADM/STC2/VEGFA/CCL28/WNT10A/PDGFB/FGF11/EDN1/MACC1/INHA/TAFA2/IL16/FGF1/SEMA4B/CGB3/SEMA5B/PTHLH/IFNA1/AMH/CCN2/GPI/TNFSF9/CTF1/WNT7B/UCN/CXCL2/TNFSF13/IL17D/OSGIN1/CNTF/CXCL14	36
BP	GO:0030198	extracellular matrix organization	0.0532915	0.0207001	3.46863e-07	0.000213965	0.000196382	ICAM5/LOX/ITGB3/P4HA1/MFAP5/PLOD2/LOXL2/NPNT/PDGFB/KDR/ITGA5/EFEMP2/MMP24/CREB3L1/SERPINE1/ICAM4/ERO1A/PLOD1/ITGA7/CCN2/COLQ/LRP1/VWF/FAP/COL13A1/QSOX1/ICAM1/ECM2/LAMA2/COL3A1/COL9A2/MMP1/DCN/CYP1B1	34
BP	GO:0043062	extracellular structure organization	0.0532915	0.0207001	3.46863e-07	0.000213965	0.000196382	ICAM5/LOX/ITGB3/P4HA1/MFAP5/PLOD2/LOXL2/NPNT/PDGFB/KDR/ITGA5/EFEMP2/MMP24/CREB3L1/SERPINE1/ICAM4/ERO1A/PLOD1/ITGA7/CCN2/COLQ/LRP1/VWF/FAP/COL13A1/QSOX1/ICAM1/ECM2/LAMA2/COL3A1/COL9A2/MMP1/DCN/CYP1B1	34
BP	GO:0071456	cellular response to hypoxia	0.0423197	0.0138842	1.90193e-07	0.000205313	0.000188441	CA9/STC1/EGLN3/NDRG1/BNIP3/PTGS2/STC2/PDK1/EGR1/HIF3A/RORA/VEGFA/BNIP3L/PPARD/MGARP/EDN1/HILPDA/FAM162A/EGLN1/ERO1A/SIRT4/PGK1/AK4/PDK3/NOL3/ICAM1/AQP3	27
BP	GO:0060326	cell chemotaxis	0.0423197	0.0141367	2.77096e-07	0.000213965	0.000196382	EDN2/LOX/PGF/TRPV4/HOXB9/VEGFA/CCL28/PDGFB/KDR/EDN1/MST1L/SERPINE1/IL16/FGF1/ACKR2/PLXNB3/DUSP1/NR4A1/CXADR/TNFRSF11A/CXCL2/CXCR6/CD74/BST1/C3AR1/CMKLR1/CXCL14	27
BP	GO:0036294	cellular response to decreased oxygen levels	0.0423197	0.0147257	6.41333e-07	0.000346159	0.000317713	CA9/STC1/EGLN3/NDRG1/BNIP3/PTGS2/STC2/PDK1/EGR1/HIF3A/RORA/VEGFA/BNIP3L/PPARD/MGARP/EDN1/HILPDA/FAM162A/EGLN1/ERO1A/SIRT4/PGK1/AK4/PDK3/NOL3/ICAM1/AQP3	27
BP	GO:0051384	response to glucocorticoid	0.0282132	0.0077415	1.51503e-06	0.000503225	0.000461871	STC1/PTGS2/ADM/FOS/ERRFI1/EDN1/DDIT4/DUSP1/PAM/ICAM1/WNT7B/CLDN1/PPARGC1B/UCN/UCP3/TFAP4/ACSBG1/ALDH3A1	18
MF	GO:0005179	hormone activity	0.01849	0.00275023	7.04024e-08	8.08454e-06	7.42313e-06	STC1/EDN2/INHBB/APLN/ADM/STC2/EDN1/INHA/CGB3/PTHLH/AMH/UCN	12
